# Biochemically validated structural model of the 15-subunit IFT-B complex

**DOI:** 10.1101/2022.08.20.504624

**Authors:** Narcis A. Petriman, Marta Loureiro-López, Michael Taschner, Nevin K. Zacharia, Magdalena M. Georgieva, Niels Boegholm, André Mourão, Robert B. Russell, Jens S. Andersen, Esben Lorentzen

## Abstract

Cilia are ubiquitous eukaryotic organelles important to cellular motility, signalling and sensory reception. Cilium formation requires intraflagellar transport for trafficking of structural and signalling components. The large MDa IFT-B complex constitutes the backbone of polymeric IFT trains that carry ciliary cargo between the cilium and the cell body. Currently, high-resolution structures are only available for smaller IFT-B sub-complexes leaving >50% of the IFT-B complex structurally uncharacterized. We have used recent advances in protein structure prediction as implemented in Alphafold to assemble a structural model for the 15-subunit IFT-B complex. The model was validated using crosslinking/MS data on reconstituted IFT-B complexes, X-ray scattering in solution and diffraction from crystals as well as site-directed mutagenesis and protein binding assays. The IFT-B structural model reveals an elongated and highly flexible complex consistent with cryo-electron tomographic reconstructions of IFT trains. The >400Å long IFT-B complex can roughly be divided into IFT-B1 and IFT-B2 parts with binding sites for ciliary cargo and the inactive IFT dynein motor, respectively. Interestingly, our structural modelling and crosslinking/MS results are consistent with two different binding sites for IFT81/74 on IFT88/70/52/46 suggesting the possibility of two different structural architectures for the IFT-B1 complex. Our data present a structural framework to understand IFT-B complex assembly, function, and ciliopathy variants.
