## Supplementary data for crosslinking of IFT-B1 for "Biochemically validated structural model of the 15-subunit IFT-B complex"

### Sheet: Sheet1
Score	Prot1	Site1	Prot2	Site2	P %	Type	No
154	IFT27	18	IFT25	69	90	Interprotein	1
289	IFT81	163	IFT74	167	44	Interprotein	23
275	IFT81	160	IFT74	167	34	Interprotein	13
271	IFT81	160	IFT74	171	35	Interprotein	11
266	IFT74	411	IFT81	413	64	Interprotein	95
265	IFT81	160/161/163	IFT74	167	23	Interprotein	16
263	IFT81	364	IFT74	377	100	Interprotein	87
262	IFT74	571	IFT81	607	73	Interprotein	12
262	IFT81	170	IFT74	171	48	Interprotein	34
261	IFT27	4	IFT74	539	61	Interprotein	101
261	IFT74	167	IFT81	170	55	Interprotein	126
259	IFT74	501	IFT81	502	75	Interprotein	18
257	IFT81	160/161/163	IFT74	313	30	Interprotein	5
257	IFT81	333	IFT74	616/618	37	Interprotein	6
256	IFT88	91	FAP259	560	52	Interprotein	3
256	IFT88	91	FAP259	625	61	Interprotein	18
255	IFT74	167/171/173	IFT81	170	32	Interprotein	2
252	IFT25	69	IFT74	571	100	Interprotein	141
252	IFT81	328	IFT74	354	100	Interprotein	36
251	IFT88	92	FAP259	361	81	Interprotein	26
249	IFT74	594	IFT81	607	73	Interprotein	62
249	IFT81	407	IFT74	411	61	Interprotein	67
249	IFT81	413	IFT74	612	27	Interprotein	16
247	IFT88	91	FAP259	478	53	Interprotein	4
246	IFT46	240/241	IFT81	581	26	Interprotein	15
245	IFT46	240	IFT81	581	33	Interprotein	1
245	IFT46	241	IFT81	581	33	Interprotein	8
245	IFT81	581	IFT74	616/618	32	Interprotein	2
244	IFT81	164	IFT74	176	47	Interprotein	2
244	IFT81	170	IFT74	171/173	33	Interprotein	12
244	IFT81	406	IFT74	616/618	29	Interprotein	6
243	IFT74	462	IFT81	502	73	Interprotein	17
243	IFT81	364	IFT74	616/618	37	Interprotein	6
242	IFT81	406	IFT74	614	43	Interprotein	5
241	IFT81	186	IFT74	612	33	Interprotein	4
241	IFT81	406/407	IFT74	411	42	Interprotein	75
240	IFT81	160	IFT74	171/173	22	Interprotein	2
240	IFT81	164	IFT74	167	39	Interprotein	21
240	IFT81	502	IFT74	508	90	Interprotein	26
239	FAP9	179	IFT81	510	61	Interprotein	1
239	IFT81	163	IFT74	176	27	Interprotein	2
238	IFT81	581	IFT74	590	73	Interprotein	146
238	IFT88	92	FAP259	628	90	Interprotein	5
237	IFT74	571	IFT81	581	73	Interprotein	17
236	IFT27	7	IFT74	539	73	Interprotein	20
236	IFT74	594	IFT81	605/606	47	Interprotein	20
236	IFT88	91	FAP259	625/628	42	Interprotein	45
235	IFT25	79	IFT74	556	90	Interprotein	7
235	IFT81	166	IFT74	167	30	Interprotein	6
235	IFT81	333	IFT74	449	73	Interprotein	8
234	IFT81	186	IFT74	313	100	Interprotein	111
233	IFT81	364	IFT74	594	100	Interprotein	3
233	IFT81	473	IFT74	475	51	Interprotein	6
232	IFT74	242	IFT81	401	54	Interprotein	2
232	IFT74	474	IFT81	502	90	Interprotein	8
232	IFT81	170	IFT74	176	68	Interprotein	2
231	IFT81	483/488	IFT74	489	38	Interprotein	16
231	IFT88	91	FAP259	361	57	Interprotein	31
230	IFT74	475	IFT81	502	64	Interprotein	6
230	IFT81	333	IFT74	571	100	Interprotein	11
230	IFT81	452	IFT74	462	45	Interprotein	12
229	IFT74	501	IFT81	510	73	Interprotein	9
229	IFT74	571	IFT81	598	90	Interprotein	37
229	IFT81	160/161	IFT74	167	29	Interprotein	7
229	IFT81	233	IFT74	411	35	Interprotein	1
228	IFT88	91	FAP259	628	61	Interprotein	10
227	IFT81	164/166	IFT74	167	35	Interprotein	14
227	IFT81	328	IFT74	329	90	Interprotein	30
226	IFT25	79	IFT74	558	100	Interprotein	12
226	IFT46	240/241	IFT74	612	26	Interprotein	8
226	IFT74	590	IFT81	600	56	Interprotein	24
226	IFT81	364	FAP259	628	45	Interprotein	1
226	IFT81	581	IFT74	596	54	Interprotein	3
226	IFT88	91	FAP259	565	44	Interprotein	5
225	IFT74	242	IFT81	413	78	Interprotein	6
225	IFT81	581	IFT74	612	48	Interprotein	8
224	IFT81	233	IFT74	244	46	Interprotein	9
224	IFT81	233	IFT74	612	38	Interprotein	4
223	FAP9	179	IFT81	502	61	Interprotein	7
223	IFT81	581	IFT74	616	38	Interprotein	3
222	BLD1	325	FAP259	625/628	50	Interprotein	45
222	IFT81	186	IFT74	433	100	Interprotein	5
221	IFT81	160	IFT74	313	52	Interprotein	6
221	IFT81	170	IFT74	475	60	Interprotein	5
221	IFT81	196	IFT74	501	73	Interprotein	1
221	IFT81	333	IFT74	594	100	Interprotein	7
221	IFT81	371	IFT74	377	100	Interprotein	21
221	IFT81	473	IFT74	474	63	Interprotein	9
220	IFT74	158/159	IFT81	160	27	Interprotein	3
220	IFT74	616	IFT81	617	33	Interprotein	14
220	IFT81	364	FAP259	625/628	36	Interprotein	9
220	IFT88	131/132	BLD1	325	50	Interprotein	31
219	BLD1	325	FAP259	625	90	Interprotein	14
219	IFT46	241	IFT74	612	25	Interprotein	13
219	IFT81	163	IFT74	411	40	Interprotein	8
219	IFT81	333	IFT74	612	34	Interprotein	7
219	IFT88	91	FAP259	296	36	Interprotein	3
219	IFT88	92	FAP259	625	90	Interprotein	3
218	IFT81	196	IFT74	462	73	Interprotein	7
218	IFT81	473/474	IFT74	489/493	32	Interprotein	1
217	IFT81	160	IFT74	167/171	22	Interprotein	1
217	IFT81	529	IFT74	539	90	Interprotein	37
216	IFT46	239	IFT81	581	36	Interprotein	3
216	IFT81	186	IFT74	462	73	Interprotein	11
216	IFT81	233	IFT74	287	41	Interprotein	12
216	IFT81	339	FAP259	361	62	Interprotein	1
216	IFT81	581	IFT74	594	73	Interprotein	23
216	IFT81	581	IFT74	618	36	Interprotein	1
216	IFT81	605/606	IFT74	612	38	Interprotein	2
215	FAP259	106	IFT81	333	100	Interprotein	8
215	IFT74	158/159	IFT81	170	38	Interprotein	4
215	IFT74	571	IFT81	600	72	Interprotein	1
215	IFT74	612	IFT81	619	41	Interprotein	4
215	IFT81	233	IFT74	286/287	32	Interprotein	4
215	IFT88	91	IFT81	372	52	Interprotein	2
214	IFT74	460/462	IFT81	502	47	Interprotein	2
214	IFT74	462	IFT81	473	50	Interprotein	2
214	IFT74	612	IFT81	617	29	Interprotein	19
214	IFT81	186	IFT74	449	74	Interprotein	27
214	IFT81	333	FAP259	401	100	Interprotein	4
213	IFT81	473	IFT74	489	53	Interprotein	16
212	IFT81	186	IFT74	556	90	Interprotein	11
212	IFT81	333	FAP259	625/628	45	Interprotein	13
212	IFT81	372	FAP259	625/628	42	Interprotein	2
211	IFT27	4	IFT74	525	51	Interprotein	4
211	IFT81	186	IFT74	493	68	Interprotein	1
211	IFT81	339	IFT74	594	90	Interprotein	1
211	IFT81	617	IFT74	618	37	Interprotein	2
210	IFT27	4	IFT81	529	44	Interprotein	6
210	IFT74	167	IFT81	413	66	Interprotein	3
210	IFT74	183	IFT81	191	73	Interprotein	10
210	IFT74	612	IFT81	619/621	42	Interprotein	15
210	IFT81	174	IFT74	489	53	Interprotein	2
210	IFT81	180	IFT74	183	58	Interprotein	21
210	IFT81	196	IFT74	449	73	Interprotein	4
210	IFT81	413	IFT74	618	49	Interprotein	2
210	IFT81	617	IFT74	616/618	28	Interprotein	4
209	IFT81	160/161/163	IFT74	508	28	Interprotein	1
209	IFT81	237/238	IFT74	244	36	Interprotein	15
209	IFT81	333	IFT74	539	100	Interprotein	1
209	IFT81	452	IFT74	475	49	Interprotein	22
209	IFT81	598	IFT74	612	29	Interprotein	4
208	IFT46	241	IFT74	614	18	Interprotein	2
208	IFT74	384	IFT81	607	47	Interprotein	2
208	IFT74	446	IFT81	452	62	Interprotein	6
208	IFT74	590	IFT81	605/606	37	Interprotein	9
208	IFT74	612	IFT81	621	66	Interprotein	13
208	IFT81	339	IFT74	571	90	Interprotein	3
208	IFT81	413	IFT74	594	90	Interprotein	5
207	IFT74	158	IFT81	160	32	Interprotein	1
207	IFT81	164	IFT74	167/171	24	Interprotein	2
207	IFT81	333	IFT74	354	100	Interprotein	8
207	IFT81	470	IFT74	475	40	Interprotein	2
206	IFT81	155	IFT74	167	61	Interprotein	39
206	IFT81	186	IFT74	508	90	Interprotein	5
206	IFT81	483	IFT74	489	52	Interprotein	6
205	IFT74	167	IFT81	174	43	Interprotein	11
205	IFT81	161/163	IFT74	411	38	Interprotein	2
205	IFT81	164	IFT74	171	32	Interprotein	8
204	BLD1	325	FAP259	360/361	47	Interprotein	4
204	IFT81	160	IFT74	508	40	Interprotein	3
204	IFT81	339	IFT74	558	90	Interprotein	1
204	IFT81	339	IFT74	616/618	30	Interprotein	3
204	IFT88	131	BLD1	325	90	Interprotein	14
203	IFT25	59	IFT74	330	40	Interprotein	1
203	IFT27	42	FAP259	106	90	Interprotein	10
203	IFT74	508	IFT81	510	90	Interprotein	6
203	IFT81	468	IFT74	475	36	Interprotein	5
203	IFT81	468/470	IFT74	475	32	Interprotein	3
203	IFT88	91	FAP259	401	73	Interprotein	3
202	IFT46	240	IFT74	612	29	Interprotein	1
202	IFT81	163	IFT74	508	47	Interprotein	5
202	IFT81	186	IFT74	489	90	Interprotein	8
202	IFT81	364	IFT74	590	100	Interprotein	9
202	IFT81	381	IFT74	399	38	Interprotein	1
201	BLD1	325	FAP259	361	74	Interprotein	12
201	BLD1	325	FAP259	628	90	Interprotein	8
201	IFT74	330	IFT81	333	72	Interprotein	7
201	IFT81	164	IFT74	171/173	25	Interprotein	3
201	IFT81	196	IFT74	508	90	Interprotein	3
201	IFT81	333	IFT74	590	100	Interprotein	7
201	IFT81	339	IFT74	354	90	Interprotein	4
201	IFT88	139	BLD1	325	75	Interprotein	10
200	IFT27	42	IFT81	186	90	Interprotein	16
200	IFT74	249	IFT81	263	40	Interprotein	1
200	IFT74	590	IFT81	605	50	Interprotein	7
200	IFT81	154/155/156	IFT74	167	26	Interprotein	4
200	IFT81	160/161	IFT74	612	24	Interprotein	1
200	IFT81	163	IFT74	501	29	Interprotein	2
200	IFT81	186	FAP259	625	90	Interprotein	2
200	IFT81	196	IFT74	616	43	Interprotein	1
199	IFT74	475	IFT81	488	38	Interprotein	4
199	IFT81	164	IFT74	508	52	Interprotein	4
199	IFT81	164/166	IFT74	508	38	Interprotein	2
199	IFT81	174	IFT74	313	90	Interprotein	6
199	IFT81	233	IFT74	399	46	Interprotein	3
199	IFT81	233/237/238	IFT74	244	30	Interprotein	3
199	IFT81	462	IFT74	489	55	Interprotein	3
199	IFT81	473/474	IFT74	489	41	Interprotein	5
199	IFT81	598	IFT74	612/616/618	29	Interprotein	1
199	IFT88	131/132	FAP259	625	43	Interprotein	5
198	IFT27	4	IFT81	530	29	Interprotein	2
198	IFT74	377	IFT81	607	73	Interprotein	3
198	IFT81	339	IFT74	475	52	Interprotein	1
198	IFT81	373	IFT74	399	40	Interprotein	6
198	IFT81	581	IFT74	610	61	Interprotein	3
197	IFT25	58/59	IFT81	333	38	Interprotein	2
197	IFT27	18	IFT81	581	61	Interprotein	1
197	IFT74	330	IFT81	339/341	42	Interprotein	1
197	IFT74	449	IFT81	452	44	Interprotein	18
197	IFT81	164/166	IFT74	313	42	Interprotein	23
197	IFT81	269	IFT74	384	52	Interprotein	1
197	IFT81	285	IFT74	313	100	Interprotein	24
197	IFT81	364	IFT74	612	27	Interprotein	5
197	IFT81	381	IFT74	384	35	Interprotein	1
197	IFT81	407	IFT74	612	47	Interprotein	12
196	FAP9	179	IFT81	339/341	38	Interprotein	1
196	IFT25	58/59	IFT74	330	32	Interprotein	2
196	IFT74	449	IFT81	473	54	Interprotein	6
196	IFT74	497	IFT81	510	71	Interprotein	7
196	IFT74	594	IFT81	600	34	Interprotein	9
196	IFT81	413	IFT74	616/618	23	Interprotein	1
196	IFT81	452	IFT74	489	45	Interprotein	20
196	IFT81	529	IFT74	612	40	Interprotein	8
195	IFT74	404	IFT81	413	90	Interprotein	16
195	IFT81	161/163	IFT74	167	22	Interprotein	1
195	IFT81	163/164/166	IFT74	167	28	Interprotein	2
195	IFT81	406/407	IFT74	612	22	Interprotein	9
195	IFT88	91	FAP259	386	61	Interprotein	35
195	IFT88	92	FAP259	385	90	Interprotein	4
194	FAP259	106	IFT81	186	100	Interprotein	1
194	IFT25	69	IFT74	575	100	Interprotein	38
194	IFT74	329	IFT81	333	60	Interprotein	14
194	IFT74	575	IFT81	581	73	Interprotein	15
194	IFT74	575	IFT81	605/606	47	Interprotein	7
194	IFT81	170	IFT74	446	90	Interprotein	1
194	IFT81	170	IFT74	612	40	Interprotein	4
194	IFT81	212	IFT74	219	56	Interprotein	3
194	IFT81	269	IFT74	378	90	Interprotein	8
194	IFT81	452	IFT74	474	52	Interprotein	12
194	IFT88	99	FAP259	361	53	Interprotein	1
193	IFT74	404	IFT81	406/407	42	Interprotein	31
193	IFT74	497	IFT81	502	73	Interprotein	11
193	IFT74	590	IFT81	606	48	Interprotein	1
193	IFT81	170	IFT74	313	90	Interprotein	7
193	IFT81	339	IFT74	556	73	Interprotein	1
193	IFT81	404	IFT74	411	31	Interprotein	2
192	FAP259	360	IFT81	364	33	Interprotein	1
192	IFT81	237/238	IFT74	508	41	Interprotein	2
192	IFT81	339	FAP259	625/628	47	Interprotein	1
192	IFT81	413	IFT74	616	46	Interprotein	1
192	IFT81	581	IFT74	614	43	Interprotein	1
191	IFT81	174	IFT74	446	90	Interprotein	2
191	IFT81	333	IFT74	446	100	Interprotein	1
191	IFT81	452	IFT74	465	36	Interprotein	2
191	IFT88	92	FAP259	401	100	Interprotein	10
190	BLD1	325	IFT81	333	100	Interprotein	2
190	IFT74	286/287	IFT81	372	29	Interprotein	3
190	IFT74	571	IFT81	605/606	47	Interprotein	10
190	IFT81	160	IFT74	429	43	Interprotein	2
189	IFT25	85	IFT74	571	90	Interprotein	6
189	IFT74	159	IFT81	160	100	Interprotein	1
189	IFT81	371	IFT74	612	45	Interprotein	2
189	IFT88	117	FAP259	361	60	Interprotein	12
188	IFT74	354	IFT81	357	78	Interprotein	4
188	IFT74	590	IFT81	598	90	Interprotein	10
188	IFT81	166	IFT74	508	53	Interprotein	1
188	IFT81	339	IFT74	590	90	Interprotein	1
188	IFT81	460	IFT74	462	32	Interprotein	1
187	IFT81	364	IFT74	616	22	Interprotein	1
187	IFT81	372	IFT74	378	73	Interprotein	52
187	IFT88	92	FAP259	565	83	Interprotein	2
187	IFT88	99	FAP259	625	52	Interprotein	22
186	IFT27	42	FAP259	101/102	42	Interprotein	1
186	IFT74	313	IFT81	413	90	Interprotein	1
186	IFT81	333	IFT74	616	56	Interprotein	3
186	IFT88	91	BLD1	325	73	Interprotein	15
185	IFT25	69	IFT81	333	100	Interprotein	2
185	IFT74	182/183	IFT81	212	36	Interprotein	4
185	IFT81	161/163	IFT74	313	38	Interprotein	1
185	IFT81	364	IFT74	571	73	Interprotein	1
184	IFT27	42	IFT81	413	73	Interprotein	14
184	IFT74	510	IFT81	510	90	Interprotein	1
184	IFT74	594	IFT81	598	73	Interprotein	9
184	IFT81	196	IFT74	475	55	Interprotein	3
184	IFT81	339	IFT74	356/360	42	Interprotein	1
183	IFT27	42	IFT81	364	46	Interprotein	10
183	IFT74	404	IFT81	407	61	Interprotein	23
183	IFT74	465	IFT81	502	64	Interprotein	2
183	IFT81	154	IFT74	167	49	Interprotein	1
183	IFT81	166	IFT74	313	61	Interprotein	1
183	IFT81	452	IFT74	464	42	Interprotein	4
183	IFT81	452	IFT74	501	54	Interprotein	1
182	IFT81	155	IFT74	508	90	Interprotein	4
182	IFT81	196	IFT74	556	90	Interprotein	4
181	FAP259	101/102	IFT81	333	47	Interprotein	1
181	IFT46	240/241	IFT74	590	38	Interprotein	4
181	IFT81	186	IFT74	475	67	Interprotein	3
181	IFT88	132	BLD1	325	90	Interprotein	4
180	IFT46	276/277/278	IFT81	594	28	Interprotein	6
180	IFT81	186	FAP259	401	100	Interprotein	1
180	IFT81	339	FAP259	628	73	Interprotein	1
180	IFT88	139/140	BLD1	325	46	Interprotein	6
180	IFT88	92	FAP259	386	90	Interprotein	21
179	IFT25	69	IFT74	313	100	Interprotein	1
179	IFT81	163	IFT74	489	56	Interprotein	1
179	IFT81	196	IFT74	510	90	Interprotein	1
179	IFT88	117	BLD1	325	73	Interprotein	14
178	BLD1	325	FAP259	401	100	Interprotein	1
178	IFT46	241	IFT81	333	52	Interprotein	2
178	IFT81	174	IFT74	449	62	Interprotein	8
178	IFT81	196	IFT88	412	90	Interprotein	1
178	IFT81	470	IFT74	489	49	Interprotein	4
178	IFT88	117	FAP259	467	52	Interprotein	3
177	IFT46	239/240/241	IFT81	581	22	Interprotein	3
177	IFT81	160	IFT74	501	41	Interprotein	3
177	IFT81	160/161	IFT46	241	19	Interprotein	1
177	IFT81	233	IFT74	384	47	Interprotein	4
177	IFT81	364	IFT74	612/616/618	31	Interprotein	1
176	IFT25	79	IFT81	339	90	Interprotein	1
176	IFT74	158/159	IFT81	160/161	21	Interprotein	2
176	IFT74	404	IFT81	607	73	Interprotein	2
176	IFT81	452	IFT74	465/473	34	Interprotein	1
175	FAP9	179	IFT74	501	50	Interprotein	1
175	IFT74	354	IFT81	358	90	Interprotein	9
175	IFT81	155/156	IFT74	167	43	Interprotein	13
175	IFT81	175	IFT74	313	74	Interprotein	6
175	IFT81	186	IFT74	411	100	Interprotein	1
175	IFT81	462	IFT74	475	38	Interprotein	1
175	IFT81	468	IFT74	474	43	Interprotein	1
174	BLD1	411	IFT81	598	73	Interprotein	1
174	IFT74	329	IFT81	339	73	Interprotein	2
174	IFT81	233	IFT74	508	55	Interprotein	3
174	IFT81	233	IFT74	616/618	29	Interprotein	1
174	IFT81	364	IFT74	556	46	Interprotein	4
174	IFT81	473	IFT74	489/493	42	Interprotein	1
173	IFT46	241	IFT74	590	52	Interprotein	2
173	IFT81	163	IFT74	571	58	Interprotein	4
173	IFT81	174	IFT74	176	41	Interprotein	3
173	IFT81	339	IFT88	410	73	Interprotein	1
173	IFT81	462	IFT74	462	46	Interprotein	1
172	FAP259	106	IFT46	194	90	Interprotein	4
172	FAP259	106	IFT81	364	74	Interprotein	2
171	IFT27	137/138	IFT81	413	47	Interprotein	1
171	IFT27	42	IFT81	372	65	Interprotein	9
171	IFT74	183	IFT81	212	47	Interprotein	46
171	IFT81	160	IFT74	411	43	Interprotein	1
171	IFT81	174	IFT74	475	55	Interprotein	1
170	FAP259	158	IFT81	186	100	Interprotein	1
170	IFT25	69	IFT81	605/606	47	Interprotein	4
170	IFT74	167/171/173	IFT81	174	32	Interprotein	1
170	IFT74	571	IFT81	619/621	42	Interprotein	2
170	IFT81	154	IFT74	171/173	36	Interprotein	1
169	IFT74	179	IFT81	180	49	Interprotein	6
169	IFT74	571	IFT81	594	90	Interprotein	15
169	IFT74	612	IFT81	622	62	Interprotein	3
169	IFT81	164	IFT74	429	61	Interprotein	1
169	IFT88	117	IFT81	339	61	Interprotein	1
169	IFT88	92	BLD1	325	100	Interprotein	11
169	IFT88	92	FAP259	517	90	Interprotein	1
168	IFT25	69	IFT81	580	73	Interprotein	4
168	IFT27	42	FAP259	102	61	Interprotein	3
168	IFT81	372	IFT74	612	46	Interprotein	1
168	IFT81	452	IFT74	473	39	Interprotein	3
168	IFT88	92	FAP259	560	76	Interprotein	2
167	IFT81	154/155/156	IFT74	508	32	Interprotein	4
167	IFT81	155/156	IFT74	508	42	Interprotein	2
167	IFT81	196	IFT74	489	73	Interprotein	4
167	IFT81	285	IFT74	329	90	Interprotein	7
167	IFT81	372	IFT74	411	73	Interprotein	2
167	IFT81	413	IFT74	590	90	Interprotein	1
167	IFT81	473	IFT74	481/483/484	27	Interprotein	1
166	IFT25	69	IFT81	607	73	Interprotein	2
166	IFT27	42	IFT81	607	61	Interprotein	7
166	IFT46	239	IFT74	612	34	Interprotein	1
166	IFT81	164	IFT74	313	66	Interprotein	9
166	IFT81	594	IFT74	594	90	Interprotein	9
166	IFT81	594	IFT74	612	46	Interprotein	5
165	IFT74	399	IFT81	413	46	Interprotein	9
165	IFT74	449	IFT81	468	39	Interprotein	1
165	IFT74	556	IFT81	598	73	Interprotein	2
165	IFT81	406	IFT74	616	18	Interprotein	4
164	IFT25	58	IFT81	333	54	Interprotein	1
164	IFT81	237/238	IFT74	411	47	Interprotein	1
164	IFT81	584	IFT74	590	90	Interprotein	6
163	IFT81	196	IFT74	590	100	Interprotein	4
162	BLD1	411	IFT81	607	61	Interprotein	1
162	IFT74	449	IFT81	462	33	Interprotein	1
162	IFT74	612	IFT81	621/622	42	Interprotein	1
162	IFT81	186	IFT74	575	100	Interprotein	4
162	IFT81	196	IFT74	474	90	Interprotein	2
162	IFT81	333	FAP259	385/386	50	Interprotein	6
161	IFT74	612	IFT81	619/621/622	32	Interprotein	2
161	IFT81	233	IFT74	404	83	Interprotein	2
161	IFT81	238	IFT74	404	75	Interprotein	1
160	IFT46	194	IFT81	607	60	Interprotein	1
160	IFT74	575	IFT81	598	90	Interprotein	18
160	IFT81	333	IFT88	418	100	Interprotein	4
160	IFT81	468	IFT74	483	24	Interprotein	1
159	IFT46	240/241	IFT74	596	31	Interprotein	3
159	IFT74	173	IFT81	174	49	Interprotein	1
159	IFT74	473	IFT81	502	63	Interprotein	2
159	IFT81	452	IFT74	463	23	Interprotein	2
158	IFT25	110	IFT74	556	73	Interprotein	89
158	IFT46	232	IFT81	339/341	38	Interprotein	1
158	IFT74	167	IFT81	412	31	Interprotein	1
158	IFT74	446	IFT81	510	100	Interprotein	1
158	IFT81	186	IFT74	571	100	Interprotein	6
158	IFT81	333	FAP259	386	90	Interprotein	5
158	IFT81	402	IFT74	411	48	Interprotein	4
157	IFT25	58	IFT81	196	52	Interprotein	1
157	IFT27	42	IFT81	564	48	Interprotein	5
157	IFT81	333	IFT74	556	90	Interprotein	8
157	IFT81	488	IFT74	489	52	Interprotein	19
156	IFT25	74	IFT81	607	46	Interprotein	1
156	IFT74	227	IFT81	408	61	Interprotein	3
156	IFT81	196	IFT74	571	100	Interprotein	2
155	BLD1	411	IFT81	600	67	Interprotein	1
155	IFT27	42	IFT74	167	67	Interprotein	1
155	IFT81	155	IFT74	176	54	Interprotein	1
155	IFT81	155/156	IFT74	612	37	Interprotein	2
155	IFT81	333	IFT88	410/412	50	Interprotein	1
155	IFT81	452	IFT74	497	47	Interprotein	3
154	IFT74	158	IFT81	170	54	Interprotein	2
154	IFT81	160/161/163	IFT74	411	22	Interprotein	1
154	IFT81	161	IFT74	313	57	Interprotein	1
154	IFT81	180	IFT74	182/183	43	Interprotein	1
154	IFT81	186	IFT74	594	100	Interprotein	2
153	IFT27	42	IFT46	232	47	Interprotein	4
153	IFT74	575	IFT81	580	73	Interprotein	6
153	IFT81	163	IFT74	429	58	Interprotein	1
152	IFT27	30	IFT74	330	60	Interprotein	1
152	IFT74	313	IFT81	364	73	Interprotein	1
152	IFT74	594	IFT81	605	47	Interprotein	2
152	IFT81	155	IFT74	612	57	Interprotein	1
152	IFT81	186	IFT74	446	100	Interprotein	4
152	IFT81	233	IFT74	248	30	Interprotein	2
152	IFT81	462	IFT74	508	49	Interprotein	1
152	IFT81	468/470	IFT74	508	35	Interprotein	1
151	IFT46	240/241	IFT74	610	30	Interprotein	1
151	IFT81	233/237/238	IFT74	399	27	Interprotein	4
151	IFT81	333	IFT74	508	90	Interprotein	2
150	IFT25	59	IFT81	186	54	Interprotein	1
150	IFT27	42	IFT81	407	37	Interprotein	3
150	IFT74	227	IFT81	407/408	42	Interprotein	1
150	IFT81	156	IFT74	167	63	Interprotein	4
150	IFT81	160	IFT74	173	20	Interprotein	1
150	IFT81	160/161/163	IFT46	241	18	Interprotein	1
150	IFT88	91	IFT81	196	73	Interprotein	2
149	IFT25	79	IFT81	617	54	Interprotein	1
149	IFT27	42	IFT81	619/621	42	Interprotein	3
149	IFT46	194	IFT81	598	73	Interprotein	1
149	IFT46	240	IFT74	610	39	Interprotein	1
149	IFT46	241	IFT74	614/616/618	19	Interprotein	1
149	IFT81	186	IFT74	501	72	Interprotein	2
149	IFT81	333	FAP259	625	90	Interprotein	1
149	IFT88	92	IFT81	196	100	Interprotein	1
148	IFT81	186	IFT74	590	100	Interprotein	3
147	FAP9	179	IFT74	508	52	Interprotein	4
147	IFT25	79	IFT74	571	100	Interprotein	2
147	IFT74	242	IFT81	406/407	28	Interprotein	1
147	IFT74	404	IFT81	406	46	Interprotein	2
146	IFT74	313	IFT81	406/407	42	Interprotein	3
145	IFT27	42	IFT74	411	90	Interprotein	1
145	IFT27	42	IFT81	339	73	Interprotein	1
145	IFT74	171	IFT81	174	45	Interprotein	2
144	IFT81	328	IFT74	330	73	Interprotein	3
143	IFT27	42	IFT74	594	90	Interprotein	1
142	FAP9	179	IFT81	196	61	Interprotein	2
142	IFT25	79	IFT81	186	100	Interprotein	1
142	IFT27	42	IFT74	378	90	Interprotein	1
142	IFT74	571	IFT81	584	90	Interprotein	3
141	IFT81	259	IFT74	378	50	Interprotein	5
141	IFT81	339	IFT74	575	90	Interprotein	1
140	IFT74	384	IFT81	413	58	Interprotein	2
140	IFT81	174	IFT74	493	66	Interprotein	1
140	IFT81	372	IFT74	399	39	Interprotein	3
140	IFT88	92	FAP259	478	73	Interprotein	2
139	IFT27	137/138	IFT81	186	50	Interprotein	2
139	IFT27	42	IFT81	563/564	33	Interprotein	2
139	IFT27	42	IFT81	564/565/575	27	Interprotein	1
139	IFT74	462	IFT81	468	39	Interprotein	1
139	IFT74	571	IFT81	617	52	Interprotein	5
138	IFT46	241	IFT74	614/616	21	Interprotein	1
138	IFT74	411	IFT81	412	32	Interprotein	1
138	IFT81	170	IFT74	497	58	Interprotein	1
137	IFT74	242	IFT81	373	46	Interprotein	3
137	IFT74	399	IFT81	407	28	Interprotein	7
137	IFT81	154	IFT74	508	64	Interprotein	1
137	IFT81	170	IFT74	489	73	Interprotein	1
137	IFT81	404/406/407	IFT74	612	18	Interprotein	1
137	IFT81	452	IFT74	473/474	23	Interprotein	3
136	IFT25	110	IFT81	186	90	Interprotein	1
136	IFT46	232	IFT74	612	44	Interprotein	1
136	IFT81	186	IFT74	616	48	Interprotein	2
136	IFT81	196	IFT74	219	73	Interprotein	1
136	IFT81	333	IFT74	558	100	Interprotein	1
135	IFT27	41	IFT81	564	34	Interprotein	2
135	IFT81	186	IFT74	558	100	Interprotein	3
135	IFT81	233	IFT74	377	73	Interprotein	1
135	IFT81	237	IFT74	244	51	Interprotein	4
135	IFT81	328	IFT74	329/334	38	Interprotein	1
135	IFT81	341	IFT74	575	90	Interprotein	1
134	FAP9	142	IFT74	475	69	Interprotein	1
134	IFT81	233	IFT74	594	49	Interprotein	1
134	IFT81	530	IFT74	539	61	Interprotein	10
133	IFT74	378	IFT81	413	64	Interprotein	2
132	IFT74	596	IFT81	598	73	Interprotein	2
132	IFT81	371	IFT74	590	100	Interprotein	4
132	IFT81	452	IFT74	456	47	Interprotein	1
131	IFT27	42	IFT81	196	90	Interprotein	1
130	IFT81	196	IFT74	497	73	Interprotein	1
130	IFT81	333	IFT74	334	41	Interprotein	1
130	IFT81	372	IFT74	594	73	Interprotein	2
129	IFT74	179	IFT81	212	47	Interprotein	33
129	IFT81	473	IFT74	493	44	Interprotein	1
128	IFT27	42	IFT81	406/407	28	Interprotein	11
128	IFT74	612	IFT81	617/619/621/622	20	Interprotein	2
128	IFT81	196	FAP259	361	83	Interprotein	1
127	IFT74	575	IFT81	584	90	Interprotein	12
127	IFT81	333	IFT88	374	90	Interprotein	1
126	IFT74	227	IFT81	412/413	47	Interprotein	1
126	IFT81	164	IFT74	501	38	Interprotein	1
126	IFT81	237	IFT74	242	90	Interprotein	1
125	IFT25	110	IFT74	558	90	Interprotein	1
125	IFT25	58	IFT81	600	43	Interprotein	1
125	IFT74	590	IFT81	594	90	Interprotein	20
125	IFT81	186	FAP259	625/628	50	Interprotein	2
125	IFT88	92	IFT81	186	100	Interprotein	2
124	IFT74	404	IFT81	600	69	Interprotein	1
124	IFT81	155	IFT74	158	90	Interprotein	8
124	IFT81	333	FAP259	385	90	Interprotein	2
124	IFT81	371	IFT74	384	61	Interprotein	30
124	IFT81	452	IFT74	493	41	Interprotein	1
123	IFT74	186	IFT81	186	83	Interprotein	8
123	IFT74	575	IFT81	594	90	Interprotein	14
123	IFT81	154	IFT74	171	38	Interprotein	1
123	IFT81	163	IFT74	330	50	Interprotein	2
123	IFT81	339	IFT74	449	61	Interprotein	1
122	IFT25	59	IFT81	333	56	Interprotein	1
122	IFT27	42	IFT74	558	90	Interprotein	1
122	IFT81	174/175	IFT74	313	50	Interprotein	1
121	IFT25	79	IFT81	607	37	Interprotein	2
121	IFT81	529	IFT74	556	75	Interprotein	2
120	IFT81	237/238	IFT74	242	50	Interprotein	6
119	IFT27	4	IFT81	186	61	Interprotein	1
119	IFT74	612	IFT81	625	64	Interprotein	1
119	IFT81	341	IFT74	590	90	Interprotein	1
118	IFT25	79	IFT81	600	83	Interprotein	1
118	IFT74	241/242	IFT81	406/407	24	Interprotein	2
118	IFT81	186	FAP259	361	77	Interprotein	1
118	IFT81	406/407	IFT74	594	34	Interprotein	1
117	IFT27	4	IFT74	525/532	29	Interprotein	1
117	IFT81	186	FAP259	386	90	Interprotein	2
117	IFT81	452	IFT74	483/484	41	Interprotein	2
117	IFT88	146	FAP259	628	68	Interprotein	1
115	FAP9	179	IFT74	497/501	34	Interprotein	1
115	IFT46	241	IFT81	598	41	Interprotein	5
115	IFT74	227	IFT81	413	73	Interprotein	1
115	IFT74	571	IFT81	580	67	Interprotein	1
115	IFT74	594	IFT81	606	73	Interprotein	2
115	IFT81	160/161	IFT74	313	38	Interprotein	2
115	IFT81	237	IFT74	612	49	Interprotein	1
113	IFT25	110	IFT81	339	73	Interprotein	1
113	IFT27	42	IFT74	590	90	Interprotein	2
113	IFT27	42	IFT81	333	90	Interprotein	9
113	IFT46	239/240/241	IFT74	612	21	Interprotein	1
113	IFT74	244	IFT81	413	46	Interprotein	1
113	IFT74	256	IFT81	406	49	Interprotein	1
113	IFT81	170	IFT74	508	73	Interprotein	3
112	IFT25	69	IFT81	600	58	Interprotein	1
112	IFT46	241	IFT81	594	41	Interprotein	3
112	IFT81	163/164	IFT74	167	34	Interprotein	1
112	IFT81	233	IFT74	378	83	Interprotein	1
112	IFT81	339/341	IFT74	429	50	Interprotein	1
111	IFT81	263	IFT74	378	46	Interprotein	12
111	IFT81	333	IFT74	575	90	Interprotein	2
110	IFT74	251	IFT81	259	46	Interprotein	1
110	IFT81	186	FAP259	615	100	Interprotein	1
110	IFT81	269	IFT74	377	90	Interprotein	1
109	IFT27	42	IFT81	581	60	Interprotein	3
109	IFT81	364	IFT88	418	73	Interprotein	2
108	BLD1	321	FAP259	628	52	Interprotein	1
108	FAP259	106	IFT81	339	90	Interprotein	1
108	FAP9	179	IFT74	497	39	Interprotein	1
108	IFT27	42	IFT74	596	73	Interprotein	1
108	IFT74	378	IFT81	407	61	Interprotein	3
108	IFT74	558	IFT81	607	73	Interprotein	1
107	IFT81	170	IFT74	462	61	Interprotein	1
106	FAP259	106	IFT81	196	100	Interprotein	1
106	IFT25	58	IFT81	186	52	Interprotein	2
106	IFT25	69	IFT81	594	90	Interprotein	1
106	IFT74	158	IFT81	163	26	Interprotein	2
106	IFT88	91	IFT81	333	46	Interprotein	2
106	IFT88	92	FAP259	158	100	Interprotein	1
105	IFT74	244	IFT81	529	73	Interprotein	1
104	IFT81	154/155	IFT74	501	39	Interprotein	1
104	IFT81	462	IFT74	474	58	Interprotein	1
104	IFT88	99	BLD1	325	52	Interprotein	5
103	IFT74	575	IFT81	605	73	Interprotein	1
103	IFT74	594	IFT81	617	52	Interprotein	1
103	IFT81	404/406/407	IFT74	411	27	Interprotein	3
102	IFT46	241	IFT74	575	52	Interprotein	1
102	IFT46	241	IFT74	594	52	Interprotein	1
102	IFT81	170	IFT74	614	40	Interprotein	1
102	IFT81	263	IFT74	377	40	Interprotein	2
101	IFT27	193	IFT81	339	73	Interprotein	1
101	IFT74	575	IFT81	583/584	47	Interprotein	3
101	IFT81	180	IFT74	493	67	Interprotein	1
101	IFT81	333	FAP259	615	90	Interprotein	1
101	IFT81	333	IFT74	340/341	42	Interprotein	2
101	IFT81	371	IFT74	399	61	Interprotein	7
101	IFT81	452	IFT74	484	73	Interprotein	1
100	IFT25	69	IFT81	581	73	Interprotein	2
100	IFT46	241	IFT81	364	20	Interprotein	1
100	IFT74	313	IFT81	371	100	Interprotein	2
100	IFT74	404	IFT81	404	36	Interprotein	2
98	IFT27	38	IFT74	330	49	Interprotein	1
98	IFT81	285	IFT74	612	53	Interprotein	4
98	IFT88	256	FAP259	640	73	Interprotein	10
97	IFT74	167	IFT81	529	67	Interprotein	2
97	IFT88	91	IFT81	186	73	Interprotein	1
96	IFT25	110	IFT81	333	90	Interprotein	4
96	IFT74	227	IFT81	406/407	28	Interprotein	2
96	IFT74	462	IFT81	510	73	Interprotein	2
96	IFT74	463	IFT81	502	67	Interprotein	1
96	IFT74	571	IFT81	617/619	38	Interprotein	1
95	IFT46	240/241	IFT81	594	31	Interprotein	1
95	IFT74	176	IFT81	180	61	Interprotein	2
94	IFT74	404	IFT81	404/406/407	28	Interprotein	1
94	IFT74	590	IFT81	594/595	50	Interprotein	1
93	IFT74	558	IFT81	563/564	38	Interprotein	2
92	FAP9	142	IFT81	186	100	Interprotein	1
92	IFT27	42	IFT81	233/237/238	32	Interprotein	1
92	IFT46	240/241	IFT81	598	31	Interprotein	2
92	IFT81	339/341	IFT74	340/341	28	Interprotein	1
91	IFT74	313	IFT81	333	100	Interprotein	1
91	IFT81	163	IFT74	612	39	Interprotein	1
90	IFT27	41/42	IFT74	167	43	Interprotein	2
90	IFT74	171/173	IFT81	413	29	Interprotein	1
90	IFT81	233/237/238	IFT74	286/287	21	Interprotein	1
89	IFT74	179	IFT81	191	80	Interprotein	3
89	IFT74	558	IFT81	617	52	Interprotein	1
89	IFT81	233/237/238	IFT74	287	26	Interprotein	1
89	IFT81	328	IFT74	354/356	50	Interprotein	1
88	IFT27	42	IFT74	399	51	Interprotein	1
88	IFT81	155	IFT74	501	90	Interprotein	1
88	IFT81	186	IFT74	329	90	Interprotein	1
87	IFT25	69	IFT81	598	90	Interprotein	3
87	IFT81	468/470	IFT74	489	34	Interprotein	1
86	IFT27	42	IFT74	171	48	Interprotein	1
86	IFT27	42	IFT74	384	45	Interprotein	1
86	IFT74	558	IFT81	617/619	40	Interprotein	1
86	IFT81	163	IFT74	556	46	Interprotein	1
86	IFT88	92	IFT74	384	64	Interprotein	1
85	FAP259	360	IFT81	529	61	Interprotein	2
85	IFT74	571	IFT81	619/621/622	32	Interprotein	1
85	IFT81	339/341	FAP259	361	45	Interprotein	1
84	IFT74	329	FAP259	630	61	Interprotein	1
84	IFT74	384	IFT81	407	29	Interprotein	2
84	IFT81	237	IFT74	571	73	Interprotein	1
83	IFT81	339	FAP259	386	73	Interprotein	1
83	IFT81	357	IFT74	377	48	Interprotein	1
82	IFT81	364	IFT74	384	26	Interprotein	1
82	IFT81	594	IFT74	596	73	Interprotein	2
82	IFT88	91	FAP259	385	61	Interprotein	1
81	IFT88	140/146	FAP259	640	47	Interprotein	1
81	IFT88	261	FAP259	640	100	Interprotein	3
80	IFT81	163/164/166	IFT74	313	32	Interprotein	1
79	IFT81	233	IFT88	418	45	Interprotein	1
78	IFT74	167	IFT81	452/457	36	Interprotein	1
78	IFT74	399	IFT81	406/407	29	Interprotein	1
78	IFT81	170	IFT74	429	90	Interprotein	1
78	IFT81	196	IFT74	558	100	Interprotein	3
78	IFT88	117	IFT81	619	61	Interprotein	1
77	IFT74	475	IFT81	510	68	Interprotein	1
76	IFT81	328	IFT74	356	90	Interprotein	1
76	IFT81	473	IFT74	501	52	Interprotein	1
75	IFT25	110	IFT81	233/237/238	32	Interprotein	1
73	IFT27	42	IFT81	358	46	Interprotein	2
72	IFT46	239	IFT74	590	58	Interprotein	2
71	IFT81	468	IFT74	508	46	Interprotein	1
70	IFT74	176	IFT81	529	51	Interprotein	1
70	IFT81	155	IFT74	411	85	Interprotein	1
70	IFT81	333	IFT88	376	90	Interprotein	1
68	IFT27	42	IFT81	617	46	Interprotein	2
68	IFT81	364	FAP259	385	90	Interprotein	1
66	IFT46	193/194	IFT81	598	39	Interprotein	1
66	IFT81	404/406/407	IFT74	612/616/618	18	Interprotein	1
65	IFT74	313	IFT81	529	90	Interprotein	3
65	IFT74	575	IFT81	607	73	Interprotein	1
65	IFT81	251/252	IFT74	377	37	Interprotein	1
65	IFT81	364	IFT74	399	64	Interprotein	2
64	IFT74	242	IFT81	372	61	Interprotein	1
64	IFT74	575	IFT81	583	73	Interprotein	1
63	IFT27	42	IFT74	313	90	Interprotein	1
63	IFT81	452	IFT74	616/618	32	Interprotein	1
62	FAP259	158	IFT74	556	90	Interprotein	1
62	IFT74	183	IFT81	212/226	34	Interprotein	1
62	IFT74	256	IFT81	259	38	Interprotein	1
62	IFT74	556	IFT81	581	61	Interprotein	1
62	IFT74	612	IFT81	617/619	29	Interprotein	2
62	IFT81	339/341	IFT74	612	42	Interprotein	1
61	IFT27	42	IFT25	79	90	Interprotein	1
61	IFT81	457	IFT74	475	42	Interprotein	1
60	IFT74	329	FAP259	625	73	Interprotein	1
60	IFT81	164/166	IFT74	571	42	Interprotein	1
60	IFT81	170	IFT74	449	62	Interprotein	1
60	IFT81	364	FAP259	625	45	Interprotein	1
59	IFT81	155/156	IFT74	158	50	Interprotein	1
58	IFT27	42	IFT74	377	90	Interprotein	1
57	IFT74	590	IFT81	595	90	Interprotein	1
56	FAP259	106	IFT74	313	100	Interprotein	1
55	IFT74	241/242	IFT81	404/406/407	20	Interprotein	1
55	IFT74	377	IFT81	413	90	Interprotein	1
55	IFT81	233/237/238	IFT74	411	30	Interprotein	1
52	BLD1	411/415	IFT81	598	47	Interprotein	1
52	IFT74	462	IFT81	488	45	Interprotein	1
52	IFT88	313	IFT74	473	69	Interprotein	1
51	IFT81	163	IFT74	313	58	Interprotein	1
49	IFT81	196	FAP259	386	90	Interprotein	1
49	IFT81	407	IFT74	594	44	Interprotein	2
48	IFT88	146	FAP259	640	73	Interprotein	1
47	IFT74	384	IFT81	400	42	Interprotein	1
46	IFT74	313	IFT81	407	64	Interprotein	1
46	IFT88	92	IFT81	364	83	Interprotein	1
45	IFT27	42	IFT81	404/406/407	24	Interprotein	1
45	IFT74	167	IFT81	412/413	29	Interprotein	1
45	IFT74	287	IFT81	372	40	Interprotein	1
45	IFT88	140	FAP259	640	73	Interprotein	1
44	IFT81	452	IFT74	508	49	Interprotein	1
44	IFT81	594	IFT74	616	52	Interprotein	1
141	IFT25	79	IFT25	110	90	Intraprotein	3
106	FAP259	615	FAP259	633	90	Intraprotein	1
142	FAP259	254	FAP259	401	73	Intraprotein	3
207	FAP259	198	FAP259	401	100	Intraprotein	5
192	FAP259	102	FAP259	137	47	Intraprotein	2
141	FAP259	106	FAP259	137	73	Intraprotein	5
153	FAP259	190	FAP259	254	61	Intraprotein	7
213	FAP259	158	FAP259	401	100	Intraprotein	21
228	FAP259	191	FAP259	254	61	Intraprotein	29
91	FAP259	190/191	FAP259	254	42	Intraprotein	1
228	FAP259	478	FAP259	517	46	Intraprotein	25
174	FAP259	190	FAP259	401	72	Intraprotein	2
221	FAP259	478	FAP259	514	45	Intraprotein	15
237	FAP259	190/191	FAP259	401	50	Intraprotein	4
193	FAP259	191	FAP259	401	90	Intraprotein	13
247	IFT81	372	IFT81	413	61	Intraprotein	9
247	IFT88	376	IFT88	422	90	Intraprotein	5
246	IFT81	581	IFT81	600	51	Intraprotein	9
239	IFT81	269	IFT81	372	61	Intraprotein	9
239	IFT88	376	IFT88	418	90	Intraprotein	35
234	IFT88	256	IFT88	318	73	Intraprotein	4
230	IFT74	462	IFT74	475	51	Intraprotein	31
228	IFT81	269	IFT81	364	90	Intraprotein	20
228	IFT81	333	IFT81	581	73	Intraprotein	6
226	IFT27	4	IFT27	41	23	Intraprotein	7
226	IFT74	462	IFT74	501	52	Intraprotein	5
225	IFT88	91	IFT88	117	53	Intraprotein	11
224	IFT88	376	IFT88	428	90	Intraprotein	3
223	IFT46	194	IFT46	232	49	Intraprotein	4
222	IFT81	180	IFT81	191	61	Intraprotein	35
220	FAP259	361	FAP259	625	63	Intraprotein	12
217	FAP259	361	FAP259	625/628	43	Intraprotein	17
217	IFT74	377	IFT74	384	61	Intraprotein	55
217	IFT88	91	IFT88	131	61	Intraprotein	7
216	IFT74	167	IFT74	508	36	Intraprotein	8
216	IFT81	160	IFT81	413	44	Intraprotein	1
215	IFT81	186	IFT81	333	100	Intraprotein	3
214	IFT74	171	IFT74	612	26	Intraprotein	1
214	IFT88	368	IFT88	410/412	47	Intraprotein	17
213	IFT81	186	IFT81	413	90	Intraprotein	6
212	FAP259	361	FAP259	628	56	Intraprotein	4
212	IFT81	196	IFT81	473	73	Intraprotein	1
211	IFT74	329	IFT74	354	90	Intraprotein	18
211	IFT74	429	IFT74	612	46	Intraprotein	9
211	IFT74	449	IFT74	475	50	Intraprotein	17
211	IFT81	581	IFT81	607	57	Intraprotein	7
211	IFT88	410/412	IFT88	422	50	Intraprotein	3
210	IFT74	411	IFT74	612	50	Intraprotein	6
210	IFT81	269	IFT81	285	53	Intraprotein	3
210	IFT88	117	IFT88	139	53	Intraprotein	17
210	IFT88	376	IFT88	432	90	Intraprotein	9
209	IFT74	493	IFT74	612	31	Intraprotein	3
208	IFT81	186	IFT81	364	74	Intraprotein	2
207	IFT81	285	IFT81	364	32	Intraprotein	4
207	IFT88	376	IFT88	412	73	Intraprotein	1
206	IFT81	155	IFT81	233	90	Intraprotein	11
206	IFT81	269	IFT81	281	53	Intraprotein	30
206	IFT88	376	IFT88	410/412	47	Intraprotein	2
206	IFT88	410/412	IFT88	428	50	Intraprotein	4
204	IFT74	183	IFT74	313	73	Intraprotein	6
203	IFT88	91	IFT88	256	54	Intraprotein	6
202	IFT74	384	IFT74	612	39	Intraprotein	3
202	IFT74	462	IFT74	474	66	Intraprotein	16
202	IFT88	368	IFT88	418	90	Intraprotein	6
202	IFT88	91	IFT88	99	53	Intraprotein	15
201	IFT88	376	IFT88	410	73	Intraprotein	3
200	IFT81	328	IFT81	339	90	Intraprotein	2
199	FAP259	517	FAP259	565	46	Intraprotein	5
199	IFT46	200	IFT46	232	64	Intraprotein	4
199	IFT81	154/155/156	IFT81	170	32	Intraprotein	1
199	IFT81	170	IFT81	180	73	Intraprotein	1
199	IFT88	368	IFT88	410	73	Intraprotein	4
197	IFT74	489	IFT74	612	36	Intraprotein	2
197	IFT81	237/238	IFT81	529	34	Intraprotein	2
196	IFT81	237/238	IFT81	285	47	Intraprotein	11
196	IFT88	91	IFT88	215	62	Intraprotein	12
195	IFT74	449	IFT74	474	64	Intraprotein	5
195	IFT74	462	IFT74	489	61	Intraprotein	11
195	IFT74	590	IFT74	612	58	Intraprotein	11
194	IFT81	281	IFT81	364	90	Intraprotein	7
194	IFT81	281	IFT81	372	61	Intraprotein	18
194	IFT88	91	IFT88	139/140	38	Intraprotein	2
193	IFT27	7	IFT27	41	38	Intraprotein	2
193	IFT81	163	IFT81	233	44	Intraprotein	3
193	IFT81	170	IFT81	529	76	Intraprotein	3
193	IFT88	91	IFT88	139	52	Intraprotein	3
193	IFT88	92	IFT88	256	73	Intraprotein	18
192	IFT74	404	IFT74	612	34	Intraprotein	6
192	IFT81	186	IFT81	607	73	Intraprotein	2
192	IFT88	401	IFT88	428	73	Intraprotein	1
191	IFT81	263	IFT81	372	35	Intraprotein	5
190	IFT74	313	IFT74	429	100	Intraprotein	6
190	IFT74	446	IFT74	474	90	Intraprotein	1
190	IFT81	372	IFT81	407	45	Intraprotein	6
190	IFT88	412	IFT88	428	90	Intraprotein	1
189	IFT74	377	IFT74	612	46	Intraprotein	3
189	IFT81	155/156	IFT81	233	41	Intraprotein	7
189	IFT81	269	IFT81	281/285	40	Intraprotein	3
189	IFT81	372	IFT81	607	54	Intraprotein	1
189	IFT81	452	IFT81	488	41	Intraprotein	3
188	IFT74	227	IFT74	411	90	Intraprotein	3
188	IFT74	313	IFT74	446	100	Intraprotein	1
188	IFT81	333	IFT81	452	67	Intraprotein	14
188	IFT88	160	IFT88	215	73	Intraprotein	8
188	IFT88	91	IFT88	131/132	42	Intraprotein	5
187	IFT81	581	IFT81	617	41	Intraprotein	1
187	IFT81	594	IFT81	607	61	Intraprotein	17
185	IFT27	4	IFT27	39	23	Intraprotein	2
185	IFT27	7	IFT27	39/41	29	Intraprotein	1
185	IFT88	368	IFT88	412	73	Intraprotein	1
184	IFT46	200	IFT46	217	90	Intraprotein	2
184	IFT88	92	IFT88	117	73	Intraprotein	21
182	IFT74	460/462	IFT74	475	29	Intraprotein	7
182	IFT81	160	IFT81	233	49	Intraprotein	2
182	IFT81	339	IFT81	605	54	Intraprotein	1
182	IFT81	404	IFT81	413	44	Intraprotein	1
182	IFT81	607	IFT81	621	63	Intraprotein	1
182	IFT88	117	IFT88	140	54	Intraprotein	2
182	IFT88	215	IFT88	256	59	Intraprotein	3
182	IFT88	374	IFT88	418	90	Intraprotein	5
181	IFT81	607	IFT81	619	40	Intraprotein	3
180	IFT81	186	IFT81	196	100	Intraprotein	54
180	IFT81	186	IFT81	452/462	42	Intraprotein	1
180	IFT81	233	IFT81	407	36	Intraprotein	8
180	IFT88	215	IFT88	242	54	Intraprotein	11
179	IFT74	176	IFT74	501	38	Intraprotein	1
178	IFT74	474	IFT74	489	72	Intraprotein	6
178	IFT81	339/341	IFT81	581	42	Intraprotein	1
177	IFT74	313	IFT74	616	62	Intraprotein	2
177	IFT81	196	IFT81	333	100	Intraprotein	8
177	IFT81	372	IFT81	401	49	Intraprotein	1
176	IFT46	210	IFT46	232	44	Intraprotein	3
176	IFT81	170	IFT81	473/474	42	Intraprotein	1
176	IFT81	333	IFT81	529	90	Intraprotein	1
176	IFT88	368	IFT88	428	90	Intraprotein	2
175	IFT74	399	IFT74	612	36	Intraprotein	3
175	IFT74	404	IFT74	616/618	34	Intraprotein	1
175	IFT81	233	IFT81	285	62	Intraprotein	3
174	IFT74	462	IFT74	497	55	Intraprotein	6
174	IFT81	269	IFT81	339	73	Intraprotein	1
172	IFT88	368	IFT88	422	54	Intraprotein	2
171	IFT74	404	IFT74	612/616/618	31	Intraprotein	1
171	IFT74	449	IFT74	473	43	Intraprotein	1
171	IFT74	590	IFT74	616	58	Intraprotein	7
171	IFT81	259	IFT81	372	32	Intraprotein	1
170	IFT27	7	IFT27	39	40	Intraprotein	1
170	IFT81	186	IFT81	510	90	Intraprotein	3
170	IFT81	186	IFT81	581	73	Intraprotein	1
169	IFT74	474	IFT74	493	48	Intraprotein	1
169	IFT81	160	IFT81	186	52	Intraprotein	3
169	IFT81	263	IFT81	364	42	Intraprotein	1
169	IFT81	285	IFT81	372	32	Intraprotein	11
168	IFT81	581	IFT81	598	41	Intraprotein	5
168	IFT81	607	IFT81	619/621	42	Intraprotein	1
168	IFT88	313	IFT88	428	100	Intraprotein	3
168	IFT88	368	IFT88	432	54	Intraprotein	2
167	IFT81	364	IFT81	607	34	Intraprotein	2
167	IFT88	92	IFT88	131	90	Intraprotein	1
165	IFT46	194	IFT46	217	67	Intraprotein	2
165	IFT81	196	IFT81	212	71	Intraprotein	2
165	IFT81	233	IFT81	372	53	Intraprotein	4
165	IFT88	374	IFT88	432	90	Intraprotein	2
164	IFT74	242	IFT74	618	44	Intraprotein	1
164	IFT74	446	IFT74	475	52	Intraprotein	4
164	IFT81	154/155	IFT81	233	36	Intraprotein	1
164	IFT81	154/155/156	IFT81	233	20	Intraprotein	1
164	IFT88	401	IFT88	418	73	Intraprotein	2
163	IFT74	330	IFT74	489	46	Intraprotein	1
163	IFT74	449	IFT74	508	71	Intraprotein	1
162	IFT74	384	IFT74	404	64	Intraprotein	2
162	IFT74	474	IFT74	501	61	Intraprotein	3
162	IFT81	163	IFT81	413	46	Intraprotein	2
162	IFT81	186	IFT81	452	61	Intraprotein	7
162	IFT81	196	IFT81	468/470	38	Intraprotein	3
161	IFT74	399	IFT74	411	61	Intraprotein	6
161	IFT74	556	IFT74	571	90	Intraprotein	1
161	IFT81	581	IFT81	617/619	31	Intraprotein	1
160	IFT74	167	IFT74	493	41	Intraprotein	1
160	IFT88	401	IFT88	422	78	Intraprotein	1
159	IFT74	171	IFT74	508	45	Intraprotein	1
159	IFT81	237/238	IFT81	413	42	Intraprotein	1
159	IFT81	328	IFT81	339/341	50	Intraprotein	1
159	IFT81	452	IFT81	510	69	Intraprotein	3
158	FAP259	360/361	FAP259	625/628	32	Intraprotein	2
158	IFT74	590	IFT74	618	53	Intraprotein	3
158	IFT81	154	IFT81	237/238	43	Intraprotein	1
158	IFT81	161/163	IFT81	413	34	Intraprotein	1
158	IFT88	410	IFT88	422	90	Intraprotein	1
158	IFT88	418	IFT88	432	100	Intraprotein	15
157	IFT74	404	IFT74	594	100	Intraprotein	5
156	IFT81	196	IFT81	452	58	Intraprotein	3
156	IFT81	339	IFT81	607	61	Intraprotein	1
155	IFT81	237	IFT81	281	61	Intraprotein	2
155	IFT88	92	IFT88	131/132	50	Intraprotein	3
154	IFT88	313	IFT88	418	100	Intraprotein	4
153	IFT27	4	IFT27	38/39/41	17	Intraprotein	1
153	IFT81	161	IFT81	186	51	Intraprotein	1
153	IFT88	412	IFT88	432	90	Intraprotein	4
152	IFT74	167	IFT74	462	48	Intraprotein	1
152	IFT74	179	IFT74	313	46	Intraprotein	2
152	IFT74	313	IFT74	501	48	Intraprotein	2
151	IFT81	186	IFT81	529	90	Intraprotein	4
150	IFT74	590	IFT74	616/618	31	Intraprotein	2
150	IFT81	281	IFT81	371	90	Intraprotein	3
149	IFT81	559	IFT81	581	37	Intraprotein	1
148	IFT81	155	IFT81	170	90	Intraprotein	2
147	IFT74	242	IFT74	411	90	Intraprotein	2
147	IFT74	248	IFT74	287	39	Intraprotein	3
147	IFT81	581	IFT81	594	61	Intraprotein	1
147	IFT88	215	IFT88	242/244	31	Intraprotein	9
146	IFT81	339	IFT81	468/470	32	Intraprotein	1
145	IFT74	183	IFT74	493	59	Intraprotein	1
145	IFT74	474	IFT74	497	59	Intraprotein	1
145	IFT81	333	IFT81	607	73	Intraprotein	2
144	IFT81	285	IFT81	339	90	Intraprotein	1
143	IFT74	167	IFT74	571	77	Intraprotein	2
143	IFT81	237	IFT81	594	61	Intraprotein	1
142	IFT74	429	IFT74	618	43	Intraprotein	1
142	IFT74	462	IFT74	483/484	27	Intraprotein	1
141	FAP259	517	FAP259	560	42	Intraprotein	3
141	IFT74	313	IFT74	497	66	Intraprotein	1
141	IFT81	333	IFT81	598	90	Intraprotein	1
140	IFT74	378	IFT74	618	39	Intraprotein	1
139	IFT74	558	IFT74	571	100	Intraprotein	3
139	IFT81	186	IFT81	605	70	Intraprotein	1
139	IFT81	196	IFT81	529	90	Intraprotein	2
139	IFT81	600	IFT81	619	61	Intraprotein	2
138	IFT74	462	IFT74	508	61	Intraprotein	3
138	IFT81	166	IFT81	174	44	Intraprotein	1
138	IFT81	237/238	IFT81	600	41	Intraprotein	1
137	IFT74	286/287	IFT74	384	30	Intraprotein	1
137	IFT74	556	IFT74	616	42	Intraprotein	2
137	IFT81	237	IFT81	529	55	Intraprotein	1
137	IFT81	339/341	IFT81	600	41	Intraprotein	1
137	IFT81	607	IFT81	617	40	Intraprotein	1
136	IFT81	155	IFT81	186	90	Intraprotein	6
136	IFT81	237/238	IFT81	406	23	Intraprotein	1
136	IFT88	313	IFT88	376	90	Intraprotein	4
135	IFT74	167	IFT74	501	55	Intraprotein	1
135	IFT81	233/237/238	IFT81	281	32	Intraprotein	1
134	IFT74	556	IFT74	594	90	Intraprotein	5
134	IFT81	186	IFT81	488	61	Intraprotein	3
134	IFT88	117	IFT88	139/140	38	Intraprotein	2
133	IFT74	377	IFT74	399	61	Intraprotein	2
132	IFT81	364	IFT81	511	61	Intraprotein	1
131	IFT74	384	IFT74	411	64	Intraprotein	1
131	IFT81	339	IFT81	594	73	Intraprotein	1
131	IFT81	364	IFT81	605/606	35	Intraprotein	1
130	IFT81	580	IFT81	594	55	Intraprotein	1
130	IFT88	410/412	IFT88	432	50	Intraprotein	1
129	IFT74	330	IFT74	493	49	Intraprotein	1
129	IFT81	281	IFT81	357	63	Intraprotein	1
128	IFT81	237	IFT81	413	33	Intraprotein	1
128	IFT81	237/238	IFT81	371	38	Intraprotein	1
126	IFT81	186	IFT81	457	49	Intraprotein	1
126	IFT81	452	IFT81	480/488	32	Intraprotein	1
125	IFT74	242	IFT74	399	52	Intraprotein	2
125	IFT81	174	IFT81	529	73	Intraprotein	1
125	IFT81	186	IFT81	407	46	Intraprotein	1
125	IFT81	333	IFT81	594	61	Intraprotein	1
123	IFT74	404	IFT74	616	46	Intraprotein	1
123	IFT81	186	IFT81	473/474	47	Intraprotein	1
123	IFT81	233	IFT81	529	61	Intraprotein	2
122	IFT88	313	IFT88	410/412	50	Intraprotein	1
121	IFT74	539	IFT74	556	90	Intraprotein	5
118	IFT81	364	IFT81	594	89	Intraprotein	1
118	IFT88	215	IFT88	244	42	Intraprotein	3
116	IFT74	182	IFT74	313	78	Intraprotein	1
115	IFT74	399	IFT74	594	64	Intraprotein	1
115	IFT81	174	IFT81	186	90	Intraprotein	1
115	IFT81	600	IFT81	617	41	Intraprotein	1
115	IFT88	235	IFT88	432	100	Intraprotein	1
114	IFT81	196	IFT81	413	90	Intraprotein	1
114	IFT88	92	IFT88	215	90	Intraprotein	3
113	IFT88	313	IFT88	422	100	Intraprotein	1
112	IFT74	313	IFT74	508	90	Intraprotein	1
112	IFT74	384	IFT74	590	64	Intraprotein	1
112	IFT74	449	IFT74	501	50	Intraprotein	1
112	IFT74	462	IFT74	497/501	39	Intraprotein	1
111	IFT81	407	IFT81	617	28	Intraprotein	1
110	IFT27	42	IFT27	137/138	47	Intraprotein	3
110	IFT81	263	IFT81	371	46	Intraprotein	1
109	IFT74	242	IFT74	404	90	Intraprotein	1
109	IFT81	164	IFT81	174	52	Intraprotein	1
109	IFT88	412	IFT88	433	68	Intraprotein	1
108	IFT74	590	IFT74	614/616	34	Intraprotein	1
107	IFT74	424	IFT74	489	100	Intraprotein	1
107	IFT88	410	IFT88	428	90	Intraprotein	1
106	FAP259	628	FAP259	640	88	Intraprotein	4
106	IFT74	378	IFT74	404	100	Intraprotein	1
106	IFT74	475	IFT74	497	48	Intraprotein	1
106	IFT74	594	IFT74	618	45	Intraprotein	1
106	IFT81	269	IFT81	371	90	Intraprotein	4
106	IFT81	279/281	IFT81	372	42	Intraprotein	2
105	IFT74	399	IFT74	590	75	Intraprotein	2
105	IFT81	161	IFT81	233	46	Intraprotein	1
105	IFT81	233	IFT81	406/407	24	Intraprotein	1
105	IFT81	237/238	IFT81	607	37	Intraprotein	1
103	IFT74	313	IFT74	475	50	Intraprotein	2
103	IFT74	404	IFT74	590	100	Intraprotein	1
103	IFT88	91	IFT88	99/102/103/106/107	20	Intraprotein	1
101	IFT81	584	IFT81	598	90	Intraprotein	2
99	IFT74	241	IFT74	612	61	Intraprotein	1
98	IFT81	174	IFT81	452	55	Intraprotein	1
98	IFT81	186	IFT81	594	90	Intraprotein	1
98	IFT81	339	IFT81	462	63	Intraprotein	1
97	IFT74	167	IFT74	436	65	Intraprotein	1
97	IFT81	155	IFT81	502	90	Intraprotein	1
95	IFT88	313	IFT88	412	90	Intraprotein	1
94	IFT81	598	IFT81	621	66	Intraprotein	1
93	FAP259	625	FAP259	640	90	Intraprotein	2
93	IFT74	179	IFT74	612	52	Intraprotein	1
93	IFT81	160/161/163	IFT81	413	27	Intraprotein	1
92	IFT74	244/248	IFT74	287	34	Intraprotein	1
91	IFT74	449	IFT74	489	63	Intraprotein	1
91	IFT74	475	IFT74	497/501	37	Intraprotein	1
91	IFT81	186	IFT81	605/606	45	Intraprotein	2
91	IFT81	584	IFT81	600	87	Intraprotein	1
90	IFT74	244	IFT74	287	37	Intraprotein	1
88	IFT74	449	IFT74	497	52	Intraprotein	2
88	IFT81	372	IFT81	400	43	Intraprotein	1
87	IFT46	193	IFT46	217	77	Intraprotein	1
87	IFT74	558	IFT74	575	100	Intraprotein	1
83	IFT81	372	IFT81	404/406/407	21	Intraprotein	1
82	IFT81	164/166	IFT81	174	38	Intraprotein	1
81	IFT74	242	IFT74	612	37	Intraprotein	1
81	IFT74	399	IFT74	616	31	Intraprotein	1
81	IFT74	556	IFT74	575	90	Intraprotein	1
80	FAP259	625/628	FAP259	640	50	Intraprotein	1
80	IFT81	371	IFT81	401	63	Intraprotein	1
