## Supplementary data for crosslinking of IFT-B1-B2 for "Biochemically validated structural model of the 15-subunit IFT-B complex"

### Sheet: Sheet2
Score	Prot1	Site1	Prot2	Site2	P %	Type	No
63	BLD1	24	BLD1	36/37/38/42	17	Intraprotein	1
157	BLD1	24	BLD1	38/42	24	Intraprotein	3
219	BLD1	24	BLD1	42	29	Intraprotein	17
207	BLD1	125	BLD1	238	48	Intraprotein	2
75	BLD1	24	BLD1	36/37	23	Intraprotein	1
207	BLD1	28	BLD1	45	73	Intraprotein	1
173	BLD1	24	BLD1	36	31	Intraprotein	5
167	BLD1	24	BLD1	37/38	23	Intraprotein	1
109	BLD1	24	BLD1	38	28	Intraprotein	1
190	FAP116	31	FAP116	68	100	Intraprotein	42
227	BLD1	24	BLD1	65	61	Intraprotein	31
152	BLD1	125	BLD1	234	46	Intraprotein	1
172	BLD1	24	BLD1	45	29	Intraprotein	5
187	FAP116	31	FAP116	71	90	Intraprotein	14
106	BLD1	28	BLD1	37/38	30	Intraprotein	1
47	BLD1	77	BLD1	125	48	Intraprotein	1
147	BLD1	28	BLD1	238	87	Intraprotein	2
131	BLD1	45	BLD1	69	33	Intraprotein	1
166	BLD1	45	BLD1	67	25	Intraprotein	4
106	BLD1	28	BLD1	36/37/38/42	21	Intraprotein	1
172	BLD1	28	BLD1	42	61	Intraprotein	3
159	BLD1	124/125/126	IFT57	408	26	Interprotein	2
164	BLD1	125	IFT57	408	41	Interprotein	8
143	BLD1	125	IFT88	432	57	Interprotein	1
182	BLD1	125/126	IFT57	408	30	Interprotein	10
130	BLD1	125/126	IFT57	408/410	26	Interprotein	1
120	BLD1	125/126	IFT57	408/410/416	22	Interprotein	1
205	BLD1	234	IFT57	408	61	Interprotein	17
158	BLD1	234	IFT57	408/410	42	Interprotein	2
161	BLD1	234	IFT57	408/410/416	32	Interprotein	2
157	BLD1	24	FAP22	212	56	Interprotein	1
158	BLD1	24	FAP22	216	46	Interprotein	2
111	BLD1	24	FAP22	217	73	Interprotein	1
98	BLD1	24	IFT57	101	61	Interprotein	3
96	BLD1	24	IFT57	104	61	Interprotein	2
195	BLD1	24	IFT57	380	61	Interprotein	2
137	BLD1	24	IFT88	313	73	Interprotein	1
75	BLD1	24	IFT88	752	73	Interprotein	1
97	BLD1	24	IFT88	91	52	Interprotein	1
210	BLD1	28	FAP22	212	90	Interprotein	3
96	BLD1	281	IFT88	432	73	Interprotein	1
122	BLD1	36	FAP22	212	83	Interprotein	2
159	BLD1	36	FAP22	216	52	Interprotein	4
120	BLD1	67	FAP116	268	90	Interprotein	3
110	BLD1	67	FAP22	295	90	Interprotein	1
276	BLD1	67	IFT88	376	73	Interprotein	6
106	BLD1	67	IFT88	418	90	Interprotein	1
145	BLD1	67	IFT88	91	61	Interprotein	1
87	BLD1	67	IFT88	92	90	Interprotein	1
152	BLD1	77	FAP116	268	90	Interprotein	1
165	BLD1	77	FAP22	134	90	Interprotein	5
144	BLD1	77	IFT57	101	73	Interprotein	1
118	BLD1	77	IFT57	104	73	Interprotein	2
139	BLD1	77	IFT57	294	90	Interprotein	1
217	BLD1	77	IFT88	91	61	Interprotein	3
89	FAP116	213	IFT88	432	38	Interprotein	2
213	FAP116	252/253/255	IFT57	294	30	Interprotein	1
103	FAP116	259/264/265	FAP22	295	30	Interprotein	2
230	FAP116	268	IFT57	294	100	Interprotein	7
77	FAP116	268	IFT57	303/304	47	Interprotein	1
125	FAP116	268	IFT57	304	73	Interprotein	2
164	FAP116	268	IFT57	322	61	Interprotein	1
93	FAP116	268	IFT57	341	100	Interprotein	1
86	FAP116	268	IFT57	426	90	Interprotein	1
135	FAP116	268	IFT88	376	90	Interprotein	2
92	FAP116	268	IFT88	418	100	Interprotein	1
104	FAP116	68	IFT20	115	100	Interprotein	1
86	FAP116	71	IFT20	115	90	Interprotein	1
228	FAP22	106/108/109	IFT57	294	30	Interprotein	3
156	FAP22	108	IFT57	294	61	Interprotein	3
161	FAP22	109	IFT57	294	52	Interprotein	1
153	FAP22	109	IFT57	317	42	Interprotein	2
95	FAP22	129	IFT57	426	73	Interprotein	1
166	FAP22	134	FAP116	252/253/255	30	Interprotein	1
94	FAP22	134	FAP116	357	100	Interprotein	1
194	FAP22	134	IFT57	285	90	Interprotein	1
226	FAP22	134	IFT57	294	100	Interprotein	16
188	FAP22	134	IFT57	304	73	Interprotein	4
162	FAP22	134	IFT57	317	77	Interprotein	3
156	FAP22	134	IFT57	322	79	Interprotein	1
102	FAP22	134	IFT57	327/328/329/330	25	Interprotein	1
170	FAP22	134	IFT57	328/329/330	32	Interprotein	2
200	FAP22	134	IFT57	426	90	Interprotein	13
208	FAP22	137	FAP116	268	100	Interprotein	2
216	FAP22	137	IFT57	294	100	Interprotein	6
207	FAP22	137	IFT57	304	73	Interprotein	1
132	FAP22	137	IFT57	317	82	Interprotein	1
184	FAP22	137	IFT57	426	90	Interprotein	4
84	FAP22	14	IFT20	68	62	Interprotein	1
168	FAP22	14/18	IFT20	68	44	Interprotein	1
167	FAP22	207	IFT57	380	62	Interprotein	1
129	FAP22	207/208	IFT57	380	42	Interprotein	1
103	FAP22	212	BLD1	238	73	Interprotein	1
140	FAP22	212	FAP116	252/253	34	Interprotein	1
189	FAP22	212	FAP116	268	90	Interprotein	3
186	FAP22	212	FAP116	308	64	Interprotein	1
141	FAP22	212	FAP116	357	90	Interprotein	1
205	FAP22	212	IFT57	294	90	Interprotein	3
135	FAP22	212	IFT57	304	61	Interprotein	1
140	FAP22	212	IFT57	328/329/330	30	Interprotein	1
244	FAP22	212	IFT57	402	76	Interprotein	8
97	FAP22	212	IFT88	432	65	Interprotein	1
150	FAP22	216	IFT57	294	90	Interprotein	4
100	FAP22	216	IFT57	329	32	Interprotein	1
119	FAP22	216	IFT57	402	61	Interprotein	5
205	FAP22	217	BLD1	234	90	Interprotein	1
85	FAP22	217	IFT57	294	100	Interprotein	1
123	FAP22	217	IFT57	304	73	Interprotein	1
99	FAP22	295	IFT57	303/304	47	Interprotein	1
240	FAP22	295	IFT57	380	90	Interprotein	18
115	FAP22	295	IFT88	376	90	Interprotein	4
79	FAP22	64	IFT57	294	73	Interprotein	1
122	FAP22	76	IFT57	294	73	Interprotein	3
165	FAP22	76	IFT57	317	57	Interprotein	2
162	FAP22	80	FAP116	389	100	Interprotein	2
120	FAP22	80	IFT57	101	88	Interprotein	4
190	FAP22	80	IFT57	294	100	Interprotein	12
107	FAP22	80	IFT57	303/304	47	Interprotein	1
202	FAP22	80	IFT57	304	73	Interprotein	6
85	FAP22	80	IFT57	308	60	Interprotein	1
201	FAP22	80	IFT57	317	81	Interprotein	7
97	FAP22	80	IFT57	322	77	Interprotein	1
107	FAP22	80	IFT57	328	73	Interprotein	1
124	FAP22	80	IFT57	330	59	Interprotein	3
170	FAP22	80	IFT57	426	90	Interprotein	8
199	FAP22	84	FAP116	268	100	Interprotein	3
212	FAP22	84	FAP116	300	73	Interprotein	2
100	FAP22	84	FAP116	384	46	Interprotein	5
133	FAP22	84	FAP116	389	100	Interprotein	9
205	FAP22	84	IFT57	101	90	Interprotein	5
176	FAP22	84	IFT57	104	90	Interprotein	4
98	FAP22	84	IFT57	277	61	Interprotein	1
151	FAP22	84	IFT57	285	90	Interprotein	2
211	FAP22	84	IFT57	294	100	Interprotein	28
146	FAP22	84	IFT57	303	90	Interprotein	3
111	FAP22	84	IFT57	304	73	Interprotein	3
138	FAP22	84	IFT57	308	100	Interprotein	2
206	FAP22	84	IFT57	317	80	Interprotein	16
113	FAP22	84	IFT57	322	81	Interprotein	6
144	FAP22	84	IFT57	322/327	47	Interprotein	9
143	FAP22	84	IFT57	328/329/330	32	Interprotein	2
76	FAP22	84	IFT57	329/330	42	Interprotein	1
128	FAP22	84	IFT57	330	68	Interprotein	1
216	FAP22	84	IFT57	426	90	Interprotein	8
148	FAP22	84	IFT88	236	73	Interprotein	1
143	FAP22	84	IFT88	376	90	Interprotein	1
115	FAP22	84	IFT88	91	73	Interprotein	1
144	FAP22	95	IFT57	294	90	Interprotein	1
187	FAP22	95	IFT57	317	64	Interprotein	3
206	IFT20	113	FAP116	489	90	Interprotein	25
196	IFT20	113	FAP116	501	65	Interprotein	1
179	IFT20	115	FAP116	204	100	Interprotein	1
176	IFT20	115	FAP116	252/253	38	Interprotein	1
198	IFT20	115	FAP116	252/253/255	30	Interprotein	5
100	IFT20	115	FAP116	259	52	Interprotein	2
201	IFT20	115	FAP116	259/264/265	30	Interprotein	1
200	IFT20	115	FAP116	264/265	38	Interprotein	5
208	IFT20	115	FAP116	265	55	Interprotein	4
193	IFT20	115	FAP116	268	41	Interprotein	14
173	IFT20	115	FAP116	300	73	Interprotein	2
144	IFT20	115	FAP116	307/308	47	Interprotein	1
177	IFT20	115	FAP116	308	78	Interprotein	1
158	IFT20	115	FAP116	357	100	Interprotein	1
145	IFT20	115	FAP116	389	100	Interprotein	1
148	IFT20	115	FAP116	489	100	Interprotein	2
158	IFT20	115	FAP116	501	73	Interprotein	2
147	IFT20	124	FAP116	501	49	Interprotein	2
84	IFT20	124/126/128/129/130/134	FAP116	501/507	14	Interprotein	1
166	IFT20	23	FAP116	252/253/255	23	Interprotein	1
190	IFT20	23	FAP116	253/255	32	Interprotein	1
246	IFT20	23	FAP116	268	83	Interprotein	1
179	IFT20	23	FAP116	357	70	Interprotein	1
227	IFT20	23	FAP116	361	32	Interprotein	1
217	IFT20	23	FAP116	384	36	Interprotein	3
208	IFT20	23	FAP116	389	73	Interprotein	8
239	IFT20	23	FAP116	440/441	38	Interprotein	1
235	IFT20	23	FAP116	441	57	Interprotein	1
207	IFT20	23/24	FAP116	308	38	Interprotein	1
200	IFT20	23/24	FAP116	361	27	Interprotein	1
226	IFT20	23/24	FAP116	389	47	Interprotein	1
181	IFT20	23/24	IFT57	294	46	Interprotein	1
182	IFT20	23/24/27	FAP116	259	26	Interprotein	1
244	IFT20	23/24/27	FAP116	268	33	Interprotein	4
165	IFT20	23/24/27	FAP116	357	33	Interprotein	1
225	IFT20	23/24/27	FAP116	389	33	Interprotein	6
247	IFT20	23/24/27	FAP116	441	30	Interprotein	2
230	IFT20	23/27	FAP116	384	27	Interprotein	1
101	IFT20	24	FAP116	268	74	Interprotein	1
185	IFT20	24	FAP116	389	83	Interprotein	2
178	IFT20	27	FAP116	268	83	Interprotein	4
111	IFT20	27	FAP116	300	58	Interprotein	1
195	IFT20	27	FAP116	308	47	Interprotein	1
92	IFT20	27	FAP116	357	83	Interprotein	1
216	IFT20	27	FAP116	389	79	Interprotein	6
152	IFT20	27	FAP116	441	58	Interprotein	1
129	IFT20	27	FAP22	84	83	Interprotein	1
180	IFT20	66	FAP116	252/253/255	30	Interprotein	2
154	IFT20	66	FAP116	259	58	Interprotein	2
193	IFT20	66	FAP116	259/264/265	30	Interprotein	6
184	IFT20	66	FAP116	264/265	38	Interprotein	3
75	IFT20	66	FAP116	265	45	Interprotein	1
252	IFT20	66	FAP116	268	100	Interprotein	11
88	IFT20	66	FAP116	300	73	Interprotein	1
141	IFT20	66	FAP116	307/308	47	Interprotein	1
155	IFT20	66	FAP116	308	73	Interprotein	1
178	IFT20	66	FAP116	357	100	Interprotein	5
170	IFT20	66	FAP116	384	46	Interprotein	8
230	IFT20	66	FAP116	389	100	Interprotein	18
158	IFT20	66	FAP116	406	90	Interprotein	2
150	IFT20	66	FAP116	406/407	50	Interprotein	2
115	IFT20	66	FAP116	441	73	Interprotein	1
221	IFT20	66	FAP116	489	100	Interprotein	8
149	IFT20	66	FAP22	102/105	41	Interprotein	1
114	IFT20	66	FAP22	105	83	Interprotein	1
129	IFT20	66	FAP22	106/108/109	30	Interprotein	1
145	IFT20	66	FAP22	109	52	Interprotein	6
208	IFT20	66	FAP22	76	73	Interprotein	1
193	IFT20	66	FAP22	80	100	Interprotein	2
195	IFT20	66	FAP22	84	100	Interprotein	1
83	IFT20	66	FAP22	99/102/105	33	Interprotein	1
166	IFT20	66	IFT57	294	100	Interprotein	2
189	IFT20	66	IFT57	304	73	Interprotein	2
81	IFT20	68	FAP116	153	90	Interprotein	1
137	IFT20	68	FAP116	175	100	Interprotein	2
157	IFT20	68	FAP116	183	100	Interprotein	2
89	IFT20	68	FAP116	200	68	Interprotein	1
143	IFT20	68	FAP116	204	100	Interprotein	2
101	IFT20	68	FAP116	252	58	Interprotein	1
190	IFT20	68	FAP116	252/253/255	30	Interprotein	5
159	IFT20	68	FAP116	253/255	38	Interprotein	1
151	IFT20	68	FAP116	259	58	Interprotein	2
233	IFT20	68	FAP116	268	100	Interprotein	31
212	IFT20	68	FAP116	300	73	Interprotein	29
164	IFT20	68	FAP116	307/308	47	Interprotein	2
115	IFT20	68	FAP116	308	82	Interprotein	2
189	IFT20	68	FAP116	357	100	Interprotein	8
113	IFT20	68	FAP116	361	50	Interprotein	3
129	IFT20	68	FAP116	384	46	Interprotein	7
188	IFT20	68	FAP116	389	100	Interprotein	16
226	IFT20	68	FAP116	447	90	Interprotein	4
209	IFT20	68	FAP22	106/108/109	30	Interprotein	1
114	IFT20	68	FAP22	108	61	Interprotein	2
106	IFT20	68	FAP22	129	90	Interprotein	1
102	IFT20	68	FAP22	212	90	Interprotein	1
74	IFT20	88	FAP116	265	53	Interprotein	1
178	IFT20	88	FAP116	268	100	Interprotein	2
92	IFT20	88	FAP116	300	74	Interprotein	1
102	IFT20	88	FAP116	384	46	Interprotein	1
208	IFT20	97	FAP116	479	100	Interprotein	12
90	IFT57	101	FAP116	300	70	Interprotein	1
173	IFT57	101	FAP116	389	90	Interprotein	4
158	IFT57	101	FAP22	134	90	Interprotein	6
159	IFT57	101	FAP22	212	73	Interprotein	3
143	IFT57	101	FAP22	295	90	Interprotein	1
114	IFT57	101	IFT88	313	90	Interprotein	1
127	IFT57	104	FAP116	389	90	Interprotein	2
133	IFT57	104	FAP22	134	90	Interprotein	5
86	IFT57	104	FAP22	137	90	Interprotein	1
129	IFT57	104	FAP22	295	90	Interprotein	1
133	IFT57	104	IFT20	115	90	Interprotein	2
90	IFT57	104	IFT88	256	60	Interprotein	2
89	IFT57	294	BLD1	325	100	Interprotein	1
128	IFT57	294	FAP116	300	73	Interprotein	4
156	IFT57	294	FAP116	357	100	Interprotein	3
123	IFT57	294	FAP116	357/360	50	Interprotein	1
113	IFT57	294	FAP116	361	48	Interprotein	2
107	IFT57	294	FAP116	384	46	Interprotein	3
198	IFT57	294	FAP116	389	100	Interprotein	9
231	IFT57	294	FAP116	441	73	Interprotein	1
149	IFT57	294	FAP22	295	100	Interprotein	5
112	IFT57	294	IFT88	313	100	Interprotein	1
194	IFT57	294	IFT88	318	100	Interprotein	1
226	IFT57	294	IFT88	376	90	Interprotein	4
176	IFT57	317	FAP116	389	82	Interprotein	2
158	IFT57	322/327	FAP116	389	47	Interprotein	1
140	IFT57	327	FAP116	414	47	Interprotein	1
175	IFT57	328	FAP116	389	69	Interprotein	2
187	IFT57	328/329/330	FAP116	389	32	Interprotein	3
110	IFT57	329	FAP116	389	90	Interprotein	4
79	IFT57	330	FAP116	389	90	Interprotein	1
205	IFT57	347	FAP116	389	63	Interprotein	3
124	IFT57	408	IFT88	752	69	Interprotein	1
108	IFT57	422/423	IFT88	752	50	Interprotein	1
83	IFT57	426	IFT88	752	84	Interprotein	1
110	IFT57	96	FAP116	268	51	Interprotein	1
122	IFT57	96	FAP22	216	44	Interprotein	1
174	IFT57	97	FAP116	268	75	Interprotein	1
77	IFT88	117	BLD1	124/125/126	26	Interprotein	1
169	IFT88	117	BLD1	125/126	31	Interprotein	1
171	IFT88	117	BLD1	281	49	Interprotein	1
102	IFT88	117	FAP116	489	75	Interprotein	1
164	IFT88	131	BLD1	325	90	Interprotein	8
211	IFT88	131/132	BLD1	325	50	Interprotein	10
106	IFT88	132	BLD1	325	90	Interprotein	1
158	IFT88	139	BLD1	325	73	Interprotein	4
127	IFT88	139/140	BLD1	325	47	Interprotein	4
102	IFT88	140	BLD1	325	73	Interprotein	1
134	IFT88	215	BLD1	325	90	Interprotein	6
87	IFT88	236	BLD1	325	73	Interprotein	1
78	IFT88	236	FAP22	295	73	Interprotein	1
114	IFT88	236	IFT57	294	73	Interprotein	4
199	IFT88	242	FAP22	295	53	Interprotein	13
222	IFT88	242/244	FAP22	295	38	Interprotein	37
161	IFT88	252	BLD1	325	90	Interprotein	1
190	IFT88	256	BLD1	325	73	Interprotein	21
139	IFT88	256	IFT57	294	73	Interprotein	4
158	IFT88	261	BLD1	325	100	Interprotein	3
150	IFT88	91	BLD1	238	61	Interprotein	1
190	IFT88	91	BLD1	325	73	Interprotein	15
212	IFT88	91	IFT57	101	61	Interprotein	1
154	IFT88	91	IFT57	104	61	Interprotein	1
163	IFT88	92	BLD1	325	100	Interprotein	8
123	BLD1	124/125/126	BLD1	325	30	Intraprotein	1
169	BLD1	125	BLD1	150	90	Intraprotein	1
110	BLD1	125	BLD1	153	41	Intraprotein	1
162	BLD1	130	BLD1	281	52	Intraprotein	2
81	BLD1	145/149/150/153	BLD1	249	24	Intraprotein	1
52	BLD1	145/149/150/153	BLD1	249/252	20	Intraprotein	1
117	BLD1	149/150	BLD1	249	38	Intraprotein	1
87	BLD1	24	BLD1	325	73	Intraprotein	2
173	BLD1	281	BLD1	325	73	Intraprotein	7
102	BLD1	67	BLD1	281	61	Intraprotein	1
86	BLD1	67	BLD1	325	90	Intraprotein	3
91	BLD1	77	BLD1	325	90	Intraprotein	2
75	FAP116	124	FAP116	264/265	35	Intraprotein	1
123	FAP116	128	FAP116	153	90	Intraprotein	4
115	FAP116	128	FAP116	175	100	Intraprotein	4
98	FAP116	128	FAP116	268	100	Intraprotein	1
182	FAP116	141	FAP116	175	100	Intraprotein	1
108	FAP116	141	FAP116	183	100	Intraprotein	1
109	FAP116	141	FAP116	268	100	Intraprotein	3
127	FAP116	149	FAP116	157	36	Intraprotein	1
174	FAP116	149	FAP116	157/160	45	Intraprotein	1
202	FAP116	149	FAP116	175	90	Intraprotein	1
92	FAP116	149/150	FAP116	160	40	Intraprotein	1
134	FAP116	150	FAP116	160	43	Intraprotein	2
99	FAP116	150	FAP116	175	62	Intraprotein	1
120	FAP116	150	FAP116	194	58	Intraprotein	1
183	FAP116	153	FAP116	157	62	Intraprotein	6
192	FAP116	153	FAP116	160	54	Intraprotein	20
120	FAP116	153	FAP116	164	44	Intraprotein	1
152	FAP116	153	FAP116	164/165	32	Intraprotein	8
119	FAP116	153	FAP116	165	47	Intraprotein	1
149	FAP116	153	FAP116	175	53	Intraprotein	6
105	FAP116	153	FAP116	193	46	Intraprotein	4
159	FAP116	153	FAP116	194	52	Intraprotein	10
126	FAP116	153	FAP116	215	39	Intraprotein	2
51	FAP116	153	FAP116	265	33	Intraprotein	1
47	FAP116	153	FAP116	307/308	35	Intraprotein	1
201	FAP116	157	FAP116	175	63	Intraprotein	11
89	FAP116	157	FAP116	175/183	27	Intraprotein	1
74	FAP116	157	FAP116	193	61	Intraprotein	2
140	FAP116	157	FAP116	194	48	Intraprotein	2
131	FAP116	157	FAP116	264	29	Intraprotein	1
76	FAP116	157	FAP116	268	90	Intraprotein	1
206	FAP116	160	FAP116	175	87	Intraprotein	29
150	FAP116	160	FAP116	183	90	Intraprotein	4
137	FAP116	160	FAP116	264/265	24	Intraprotein	2
153	FAP116	160	FAP116	268	68	Intraprotein	1
103	FAP116	164	FAP116	175	73	Intraprotein	3
132	FAP116	164	FAP116	193	52	Intraprotein	2
209	FAP116	164/165	FAP116	175	30	Intraprotein	21
132	FAP116	164/165	FAP116	183	43	Intraprotein	3
160	FAP116	164/165	FAP116	194	33	Intraprotein	2
185	FAP116	165	FAP116	175	73	Intraprotein	2
231	FAP116	175	FAP116	193	61	Intraprotein	10
191	FAP116	175	FAP116	193/194	45	Intraprotein	2
233	FAP116	175	FAP116	194	61	Intraprotein	27
202	FAP116	175	FAP116	200	47	Intraprotein	17
62	FAP116	175	FAP116	204	100	Intraprotein	2
66	FAP116	175	FAP116	205	59	Intraprotein	1
73	FAP116	175	FAP116	252/253	38	Intraprotein	1
191	FAP116	175	FAP116	252/253/255	30	Intraprotein	2
164	FAP116	175	FAP116	259/264	38	Intraprotein	1
164	FAP116	175	FAP116	259/264/265	30	Intraprotein	2
74	FAP116	175	FAP116	264	53	Intraprotein	1
204	FAP116	175	FAP116	264/265	38	Intraprotein	3
180	FAP116	175	FAP116	265	32	Intraprotein	6
189	FAP116	175	FAP116	268	100	Intraprotein	9
177	FAP116	175	FAP116	357	100	Intraprotein	1
200	FAP116	175	FAP116	489	100	Intraprotein	3
194	FAP116	175	FAP116	501	75	Intraprotein	3
66	FAP116	175	FAP116	507	58	Intraprotein	1
147	FAP116	183	FAP116	193	90	Intraprotein	2
232	FAP116	183	FAP116	194	61	Intraprotein	33
224	FAP116	183	FAP116	200	74	Intraprotein	18
184	FAP116	183	FAP116	204	100	Intraprotein	11
141	FAP116	183	FAP116	205	61	Intraprotein	1
56	FAP116	183	FAP116	259	43	Intraprotein	1
156	FAP116	183	FAP116	268	100	Intraprotein	4
183	FAP116	183	FAP116	308	64	Intraprotein	3
83	FAP116	183	FAP116	501	73	Intraprotein	1
214	FAP116	193	FAP116	205	41	Intraprotein	12
198	FAP116	193	FAP116	213	41	Intraprotein	1
202	FAP116	193	FAP116	268	61	Intraprotein	6
133	FAP116	193	FAP116	479	90	Intraprotein	1
231	FAP116	194	FAP116	205	39	Intraprotein	13
174	FAP116	194	FAP116	205/206	32	Intraprotein	1
208	FAP116	194	FAP116	206	35	Intraprotein	5
215	FAP116	194	FAP116	213	43	Intraprotein	5
165	FAP116	194	FAP116	215	44	Intraprotein	1
157	FAP116	194	FAP116	215/216/217	21	Intraprotein	3
210	FAP116	194	FAP116	252/253	34	Intraprotein	2
220	FAP116	194	FAP116	252/253/255	27	Intraprotein	3
215	FAP116	194	FAP116	255	50	Intraprotein	1
65	FAP116	194	FAP116	259/264/265	27	Intraprotein	1
189	FAP116	194	FAP116	264/265	34	Intraprotein	7
211	FAP116	194	FAP116	268	87	Intraprotein	9
184	FAP116	194	FAP116	307	61	Intraprotein	1
132	FAP116	194	FAP116	308	56	Intraprotein	1
156	FAP116	194	FAP116	489	90	Intraprotein	3
125	FAP116	194	FAP116	501	62	Intraprotein	2
156	FAP116	200	FAP116	252	58	Intraprotein	1
73	FAP116	200	FAP116	252/253	25	Intraprotein	1
173	FAP116	200	FAP116	255	58	Intraprotein	1
159	FAP116	200	FAP116	259	30	Intraprotein	4
159	FAP116	200	FAP116	259/264/265	22	Intraprotein	4
154	FAP116	200	FAP116	264/265	24	Intraprotein	2
176	FAP116	200	FAP116	268	73	Intraprotein	8
79	FAP116	200	FAP116	308	46	Intraprotein	2
121	FAP116	200	FAP116	389	100	Intraprotein	1
198	FAP116	200	FAP116	489	82	Intraprotein	1
149	FAP116	200	FAP116	501	41	Intraprotein	2
47	FAP116	200	FAP116	507	42	Intraprotein	1
119	FAP116	204	FAP116	213	90	Intraprotein	8
137	FAP116	204	FAP116	213/215	50	Intraprotein	3
85	FAP116	204	FAP116	216/217	42	Intraprotein	1
104	FAP116	204	FAP116	217	68	Intraprotein	2
61	FAP116	204	FAP116	252/253/255	30	Intraprotein	1
76	FAP116	204	FAP116	259	53	Intraprotein	1
119	FAP116	204	FAP116	259/264/265	30	Intraprotein	6
123	FAP116	204	FAP116	264/265	38	Intraprotein	14
81	FAP116	204	FAP116	268	100	Intraprotein	4
75	FAP116	204	FAP116	307	73	Intraprotein	1
57	FAP116	204	FAP116	479	100	Intraprotein	1
115	FAP116	204	FAP116	489	100	Intraprotein	1
73	FAP116	204	FAP116	501	74	Intraprotein	2
172	FAP116	205	FAP116	259/264/265	16	Intraprotein	8
171	FAP116	205	FAP116	264/265	18	Intraprotein	1
195	FAP116	205	FAP116	268	61	Intraprotein	8
78	FAP116	205	FAP116	489	64	Intraprotein	1
69	FAP116	205/206	FAP116	259/264/265	12	Intraprotein	1
164	FAP116	206	FAP116	259	22	Intraprotein	3
168	FAP116	206	FAP116	259/264/265	18	Intraprotein	3
101	FAP116	206	FAP116	264/265	24	Intraprotein	1
181	FAP116	206	FAP116	268	73	Intraprotein	3
151	FAP116	206	FAP116	501	33	Intraprotein	1
164	FAP116	213	FAP116	252/253/255	16	Intraprotein	2
152	FAP116	213	FAP116	253/255	18	Intraprotein	1
89	FAP116	213	FAP116	259	31	Intraprotein	1
195	FAP116	213	FAP116	259/264/265	15	Intraprotein	3
135	FAP116	213	FAP116	264	19	Intraprotein	2
157	FAP116	213	FAP116	264/265	17	Intraprotein	5
196	FAP116	213	FAP116	268	49	Intraprotein	10
140	FAP116	213	FAP116	489	64	Intraprotein	3
139	FAP116	213	FAP116	501	32	Intraprotein	3
188	FAP116	213/215	FAP116	268	42	Intraprotein	2
78	FAP116	215	FAP116	268	38	Intraprotein	2
113	FAP116	215/216	FAP116	259/264	11	Intraprotein	1
182	FAP116	215/216/217	FAP116	268	28	Intraprotein	3
153	FAP116	216	FAP116	252/253/255	11	Intraprotein	2
86	FAP116	216	FAP116	264/265	14	Intraprotein	1
138	FAP116	216/217	FAP116	252/255	7	Intraprotein	1
164	FAP116	217	FAP116	252	17	Intraprotein	1
162	FAP116	217	FAP116	268	46	Intraprotein	2
157	FAP116	252	FAP116	268	59	Intraprotein	2
149	FAP116	252	FAP116	302	22	Intraprotein	1
151	FAP116	252	FAP116	302/304	17	Intraprotein	1
169	FAP116	252	FAP116	384	31	Intraprotein	1
149	FAP116	252	FAP116	489	58	Intraprotein	1
144	FAP116	252/253	FAP116	268	39	Intraprotein	8
190	FAP116	252/253	FAP116	389	38	Intraprotein	1
170	FAP116	252/253	FAP116	489	38	Intraprotein	1
184	FAP116	252/253	FAP116	501	31	Intraprotein	1
185	FAP116	252/253/255	FAP116	268	30	Intraprotein	18
98	FAP116	252/253/255	FAP116	300	25	Intraprotein	2
73	FAP116	252/253/255	FAP116	300/302/304	11	Intraprotein	1
126	FAP116	252/253/255	FAP116	300/302/304/305	9	Intraprotein	1
48	FAP116	252/253/255	FAP116	300/302/304/305/307/308	7	Intraprotein	1
154	FAP116	252/253/255	FAP116	302/304/305	12	Intraprotein	4
188	FAP116	252/253/255	FAP116	361	20	Intraprotein	1
161	FAP116	252/253/255	FAP116	384	21	Intraprotein	1
171	FAP116	252/253/255	FAP116	489	30	Intraprotein	6
199	FAP116	252/253/255	FAP116	501	26	Intraprotein	1
161	FAP116	253	FAP116	268	52	Intraprotein	4
179	FAP116	253/255	FAP116	357	39	Intraprotein	1
167	FAP116	253/255	FAP116	389	38	Intraprotein	1
190	FAP116	253/255	FAP116	489	36	Intraprotein	1
203	FAP116	255	FAP116	308	45	Intraprotein	3
152	FAP116	255	FAP116	384	31	Intraprotein	1
127	FAP116	259	FAP116	300	45	Intraprotein	1
164	FAP116	259	FAP116	307	41	Intraprotein	2
84	FAP116	259	FAP116	308	42	Intraprotein	2
140	FAP116	259	FAP116	357	58	Intraprotein	2
49	FAP116	259	FAP116	361	31	Intraprotein	2
50	FAP116	259	FAP116	441	27	Intraprotein	1
152	FAP116	259	FAP116	445	41	Intraprotein	1
138	FAP116	259/264	FAP116	300	31	Intraprotein	1
48	FAP116	259/264	FAP116	361	24	Intraprotein	1
124	FAP116	259/264/265	FAP116	300	25	Intraprotein	5
175	FAP116	259/264/265	FAP116	489	30	Intraprotein	1
178	FAP116	264	FAP116	389	52	Intraprotein	1
150	FAP116	264	FAP116	489	52	Intraprotein	1
68	FAP116	264	FAP116	501	42	Intraprotein	1
192	FAP116	264/265	FAP116	300	30	Intraprotein	12
149	FAP116	264/265	FAP116	308	31	Intraprotein	1
79	FAP116	264/265	FAP116	357	38	Intraprotein	3
169	FAP116	264/265	FAP116	389	38	Intraprotein	3
63	FAP116	264/265	FAP116	489	38	Intraprotein	1
191	FAP116	268	FAP116	300	73	Intraprotein	15
123	FAP116	268	FAP116	302	46	Intraprotein	1
141	FAP116	268	FAP116	302/304/305	26	Intraprotein	1
60	FAP116	268	FAP116	304	41	Intraprotein	1
160	FAP116	268	FAP116	304/305	31	Intraprotein	1
130	FAP116	268	FAP116	307	73	Intraprotein	3
161	FAP116	268	FAP116	307/308	47	Intraprotein	10
210	FAP116	268	FAP116	308	73	Intraprotein	14
164	FAP116	268	FAP116	357	100	Intraprotein	17
169	FAP116	268	FAP116	357/360	50	Intraprotein	1
154	FAP116	268	FAP116	360	90	Intraprotein	1
111	FAP116	268	FAP116	361	48	Intraprotein	5
69	FAP116	268	FAP116	384	46	Intraprotein	2
191	FAP116	268	FAP116	389	100	Intraprotein	21
126	FAP116	268	FAP116	440/441	47	Intraprotein	1
95	FAP116	268	FAP116	441	77	Intraprotein	2
98	FAP116	268	FAP116	445	73	Intraprotein	2
76	FAP116	268	FAP116	479	100	Intraprotein	1
170	FAP116	268	FAP116	489	100	Intraprotein	17
119	FAP116	268	FAP116	501	77	Intraprotein	3
93	FAP116	27	FAP116	157	46	Intraprotein	1
114	FAP116	27	FAP116	160	42	Intraprotein	1
125	FAP116	27	FAP116	175	76	Intraprotein	2
179	FAP116	27	FAP116	194	42	Intraprotein	7
170	FAP116	27	FAP116	252/253	25	Intraprotein	1
86	FAP116	27/31	FAP116	194	41	Intraprotein	1
164	FAP116	300	FAP116	357	73	Intraprotein	13
61	FAP116	300	FAP116	361	40	Intraprotein	1
105	FAP116	300	FAP116	384	32	Intraprotein	3
97	FAP116	300	FAP116	389	73	Intraprotein	6
100	FAP116	300	FAP116	441	46	Intraprotein	2
118	FAP116	300	FAP116	445	53	Intraprotein	1
150	FAP116	300	FAP116	489	73	Intraprotein	4
100	FAP116	302	FAP116	357	45	Intraprotein	1
123	FAP116	304/305	FAP116	357	31	Intraprotein	2
186	FAP116	308	FAP116	357	83	Intraprotein	6
192	FAP116	308	FAP116	361	30	Intraprotein	1
186	FAP116	308	FAP116	384	38	Intraprotein	4
182	FAP116	308	FAP116	389	81	Intraprotein	7
152	FAP116	308	FAP116	489	74	Intraprotein	1
160	FAP116	308	FAP116	501	54	Intraprotein	1
73	FAP116	31	FAP116	153	90	Intraprotein	1
159	FAP116	31	FAP116	175	100	Intraprotein	3
99	FAP116	31	FAP116	194	51	Intraprotein	2
122	FAP116	31	FAP116	268	100	Intraprotein	5
196	FAP116	357	FAP116	384	46	Intraprotein	5
221	FAP116	357	FAP116	389	100	Intraprotein	25
186	FAP116	357	FAP116	441	73	Intraprotein	3
118	FAP116	360	FAP116	389	90	Intraprotein	1
186	FAP116	361	FAP116	389	50	Intraprotein	9
149	FAP116	361	FAP116	441	35	Intraprotein	1
63	FAP116	384	FAP116	406	90	Intraprotein	1
113	FAP116	384	FAP116	406/407	50	Intraprotein	1
134	FAP116	384	FAP116	441	31	Intraprotein	1
170	FAP116	389	FAP116	419/420	42	Intraprotein	2
108	FAP116	389	FAP116	438/440	42	Intraprotein	1
179	FAP116	389	FAP116	441	73	Intraprotein	2
189	FAP116	479	FAP116	489	100	Intraprotein	12
173	FAP116	68	FAP116	141	100	Intraprotein	11
50	FAP116	68	FAP116	149	90	Intraprotein	1
86	FAP116	68	FAP116	149/150	50	Intraprotein	1
191	FAP116	68	FAP116	153	90	Intraprotein	3
142	FAP116	68	FAP116	259	51	Intraprotein	1
191	FAP116	68	FAP116	264/265	38	Intraprotein	3
154	FAP116	68	FAP116	268	100	Intraprotein	3
149	FAP116	71	FAP116	183	90	Intraprotein	1
171	FAP116	76	FAP116	128	61	Intraprotein	60
124	FAP116	76	FAP116	141	90	Intraprotein	13
206	FAP116	76	FAP116	153	61	Intraprotein	11
83	FAP116	76	FAP116	160	37	Intraprotein	1
191	FAP116	76	FAP116	175	90	Intraprotein	1
147	FAP116	76	FAP116	194	73	Intraprotein	2
52	FAP116	76	FAP116	217	27	Intraprotein	1
63	FAP116	76	FAP116	259	50	Intraprotein	1
53	FAP116	76	FAP116	264	50	Intraprotein	1
195	FAP116	76	FAP116	268	90	Intraprotein	6
68	FAP116	76	FAP116	300	61	Intraprotein	2
67	FAP22	106	FAP22	137	59	Intraprotein	1
82	FAP22	106/108/109	FAP22	134	30	Intraprotein	1
185	FAP22	106/108/109	FAP22	137	30	Intraprotein	1
199	FAP22	106/108/109	FAP22	295	30	Intraprotein	2
142	FAP22	108	FAP22	137	61	Intraprotein	1
184	FAP22	108/109	FAP22	295	38	Intraprotein	2
201	FAP22	109	FAP22	134	52	Intraprotein	2
140	FAP22	109	FAP22	295	56	Intraprotein	1
144	FAP22	134	FAP22	212	90	Intraprotein	3
136	FAP22	134	FAP22	295	100	Intraprotein	3
120	FAP22	14	FAP22	134	61	Intraprotein	1
172	FAP22	14/18	FAP22	134	42	Intraprotein	1
105	FAP22	207	FAP22	216	45	Intraprotein	4
46	FAP22	207	FAP22	217	47	Intraprotein	1
100	FAP22	207/208	FAP22	216	35	Intraprotein	4
75	FAP22	207/208	FAP22	217	35	Intraprotein	2
87	FAP22	208	FAP22	216	45	Intraprotein	1
67	FAP22	208	FAP22	217	73	Intraprotein	1
186	FAP22	212	FAP22	217	90	Intraprotein	7
103	FAP22	76	FAP22	108	46	Intraprotein	1
199	FAP22	76	FAP22	110	38	Intraprotein	1
75	FAP22	76	FAP22	134	73	Intraprotein	3
112	FAP22	76	FAP22	212	60	Intraprotein	1
202	FAP22	8	FAP22	106	90	Intraprotein	2
57	FAP22	80	FAP22	102	47	Intraprotein	1
207	FAP22	80	FAP22	106/108/109	30	Intraprotein	1
128	FAP22	80	FAP22	109	52	Intraprotein	1
93	FAP22	80	FAP22	129	90	Intraprotein	2
192	FAP22	80	FAP22	134	100	Intraprotein	16
158	FAP22	80	FAP22	137	100	Intraprotein	4
110	FAP22	80	FAP22	212	90	Intraprotein	1
100	FAP22	80	FAP22	216	90	Intraprotein	2
78	FAP22	80	FAP22	295	100	Intraprotein	1
160	FAP22	80	FAP22	99/102/105	33	Intraprotein	1
113	FAP22	84	FAP22	134	100	Intraprotein	9
127	FAP22	84	FAP22	137	100	Intraprotein	2
70	FAP22	84	FAP22	212	90	Intraprotein	4
107	FAP22	84	FAP22	216	90	Intraprotein	4
92	FAP22	84	FAP22	217	100	Intraprotein	4
85	FAP22	84	FAP22	295	100	Intraprotein	2
175	FAP22	95	FAP22	134	90	Intraprotein	2
159	IFT20	23	IFT20	66	81	Intraprotein	6
102	IFT20	23/24	IFT20	68	47	Intraprotein	1
222	IFT20	23/24/27	IFT20	68	33	Intraprotein	5
103	IFT20	27	IFT20	66	64	Intraprotein	4
175	IFT20	68	IFT20	97	100	Intraprotein	5
125	IFT20	97	IFT20	115	100	Intraprotein	1
108	IFT57	101	IFT57	294	90	Intraprotein	4
121	IFT57	101	IFT57	317	75	Intraprotein	2
66	IFT57	101	IFT57	322/327	42	Intraprotein	1
48	IFT57	101	IFT57	327	61	Intraprotein	1
132	IFT57	101	IFT57	328/329/330	30	Intraprotein	2
83	IFT57	101	IFT57	347	61	Intraprotein	2
55	IFT57	101	IFT57	426	75	Intraprotein	1
148	IFT57	104	IFT57	294	90	Intraprotein	9
93	IFT57	104	IFT57	304	61	Intraprotein	2
69	IFT57	104	IFT57	328	63	Intraprotein	3
58	IFT57	104	IFT57	422	73	Intraprotein	1
64	IFT57	104	IFT57	426	73	Intraprotein	3
110	IFT57	159	IFT57	294	76	Intraprotein	1
67	IFT57	272/277	IFT57	294	42	Intraprotein	1
113	IFT57	277	IFT57	294	61	Intraprotein	1
116	IFT57	277/278	IFT57	317	41	Intraprotein	4
99	IFT57	278	IFT57	294	73	Intraprotein	3
189	IFT57	278	IFT57	317	55	Intraprotein	4
52	IFT57	278	IFT57	426	64	Intraprotein	1
199	IFT57	285	IFT57	317	67	Intraprotein	3
204	IFT57	294	IFT57	308	100	Intraprotein	13
207	IFT57	294	IFT57	317	83	Intraprotein	28
160	IFT57	294	IFT57	322	76	Intraprotein	8
201	IFT57	294	IFT57	322/327	47	Intraprotein	11
169	IFT57	294	IFT57	327	72	Intraprotein	2
216	IFT57	294	IFT57	328/329/330	32	Intraprotein	7
142	IFT57	294	IFT57	329	90	Intraprotein	1
179	IFT57	294	IFT57	329/330	42	Intraprotein	2
53	IFT57	294	IFT57	344	61	Intraprotein	1
185	IFT57	294	IFT57	347	55	Intraprotein	3
154	IFT57	294	IFT57	380	90	Intraprotein	2
170	IFT57	294	IFT57	422	90	Intraprotein	5
218	IFT57	294	IFT57	426	90	Intraprotein	38
187	IFT57	303	IFT57	317	90	Intraprotein	3
64	IFT57	304	IFT57	321	100	Intraprotein	1
66	IFT57	304	IFT57	330	90	Intraprotein	1
193	IFT57	304	IFT57	426	61	Intraprotein	8
89	IFT57	308	IFT57	328	100	Intraprotein	1
139	IFT57	317	IFT57	330	90	Intraprotein	2
161	IFT57	317	IFT57	347	54	Intraprotein	3
135	IFT57	317	IFT57	426	59	Intraprotein	10
117	IFT57	321	IFT57	422	58	Intraprotein	2
117	IFT57	322	IFT57	426	59	Intraprotein	1
130	IFT57	327	IFT57	422	64	Intraprotein	1
70	IFT57	327	IFT57	426	61	Intraprotein	2
149	IFT57	328	IFT57	422	58	Intraprotein	2
162	IFT57	328	IFT57	426	54	Intraprotein	2
170	IFT57	328/329/330	IFT57	422	30	Intraprotein	6
187	IFT57	328/329/330	IFT57	426	30	Intraprotein	9
120	IFT57	350	IFT57	426	59	Intraprotein	2
151	IFT57	363	IFT57	426	47	Intraprotein	5
102	IFT57	380	IFT57	402	73	Intraprotein	1
101	IFT57	402	IFT57	422	67	Intraprotein	1
147	IFT57	402	IFT57	426	80	Intraprotein	1
156	IFT57	408	IFT57	426	61	Intraprotein	10
118	IFT57	84	IFT57	101	74	Intraprotein	1
64	IFT57	84	IFT57	104	73	Intraprotein	1
47	IFT57	96	IFT57	317	46	Intraprotein	1
147	IFT57	97	IFT57	317	41	Intraprotein	5
99	IFT57	97	IFT57	426	49	Intraprotein	1
215	IFT88	117	IFT88	139	52	Intraprotein	9
169	IFT88	117	IFT88	479	62	Intraprotein	1
107	IFT88	215	IFT88	242	41	Intraprotein	4
116	IFT88	215	IFT88	242/244	31	Intraprotein	5
158	IFT88	215	IFT88	244	41	Intraprotein	1
142	IFT88	235	IFT88	432	100	Intraprotein	3
218	IFT88	256	IFT88	318	73	Intraprotein	3
198	IFT88	313	IFT88	376	90	Intraprotein	7
61	IFT88	313	IFT88	410/412	50	Intraprotein	1
61	IFT88	313	IFT88	418	100	Intraprotein	1
200	IFT88	368	IFT88	410	73	Intraprotein	1
206	IFT88	368	IFT88	410/412	47	Intraprotein	2
192	IFT88	368	IFT88	412	57	Intraprotein	1
167	IFT88	368	IFT88	418	90	Intraprotein	1
78	IFT88	368	IFT88	422	90	Intraprotein	1
182	IFT88	368	IFT88	428	90	Intraprotein	1
185	IFT88	368	IFT88	432	90	Intraprotein	2
174	IFT88	374	IFT88	410	73	Intraprotein	1
177	IFT88	374	IFT88	432	59	Intraprotein	1
189	IFT88	376	IFT88	410	73	Intraprotein	2
59	IFT88	376	IFT88	412	73	Intraprotein	1
229	IFT88	376	IFT88	418	90	Intraprotein	17
210	IFT88	376	IFT88	422	90	Intraprotein	2
177	IFT88	376	IFT88	428	90	Intraprotein	1
172	IFT88	376	IFT88	432	90	Intraprotein	6
193	IFT88	376	IFT88	467	53	Intraprotein	1
169	IFT88	376	IFT88	467/468	38	Intraprotein	2
66	IFT88	376	IFT88	467/468/471	28	Intraprotein	1
181	IFT88	376	IFT88	479	73	Intraprotein	2
178	IFT88	401	IFT88	418	75	Intraprotein	1
207	IFT88	410	IFT88	479	73	Intraprotein	2
217	IFT88	410/412	IFT88	422	50	Intraprotein	3
208	IFT88	410/412	IFT88	428	50	Intraprotein	2
224	IFT88	410/412	IFT88	432	50	Intraprotein	6
178	IFT88	410/412	IFT88	433	45	Intraprotein	2
100	IFT88	410/412	IFT88	467/468	30	Intraprotein	1
213	IFT88	410/412	IFT88	479	47	Intraprotein	2
206	IFT88	412	IFT88	432	90	Intraprotein	7
143	IFT88	418	IFT88	432	100	Intraprotein	10
132	IFT88	418	IFT88	467/468	42	Intraprotein	3
144	IFT88	418	IFT88	479	90	Intraprotein	2
201	IFT88	428	IFT88	467	62	Intraprotein	1
73	IFT88	432	IFT88	467	52	Intraprotein	1
171	IFT88	432	IFT88	467/468	38	Intraprotein	11
135	IFT88	432	IFT88	471	56	Intraprotein	4
192	IFT88	432	IFT88	479	90	Intraprotein	6
189	IFT88	467	IFT88	479	52	Intraprotein	2
202	IFT88	467/468	IFT88	479	38	Intraprotein	21
135	IFT88	54	IFT88	91	90	Intraprotein	1
197	IFT88	637	IFT88	665	67	Intraprotein	1
192	IFT88	667	IFT88	702	50	Intraprotein	3
91	IFT88	671	IFT88	702	52	Intraprotein	1
248	IFT88	91	IFT88	117	55	Intraprotein	16
219	IFT88	91	IFT88	131	61	Intraprotein	11
221	IFT88	91	IFT88	131/132	42	Intraprotein	10
234	IFT88	91	IFT88	139	53	Intraprotein	6
211	IFT88	91	IFT88	139/140	38	Intraprotein	2
221	IFT88	91	IFT88	140	45	Intraprotein	2
223	IFT88	91	IFT88	146	42	Intraprotein	2
179	IFT88	91	IFT88	160	61	Intraprotein	2
181	IFT88	91	IFT88	215	62	Intraprotein	2
77	IFT88	91	IFT88	235	73	Intraprotein	1
136	IFT88	91	IFT88	236	53	Intraprotein	8
205	IFT88	91	IFT88	256	54	Intraprotein	7
135	IFT88	91	IFT88	261	73	Intraprotein	7
202	IFT88	91	IFT88	376	61	Intraprotein	4
49	IFT88	91	IFT88	756	73	Intraprotein	1
205	IFT88	91	IFT88	99	52	Intraprotein	12
188	IFT88	92	IFT88	117	83	Intraprotein	17
182	IFT88	92	IFT88	131	90	Intraprotein	3
194	IFT88	92	IFT88	131/132	50	Intraprotein	4
139	IFT88	92	IFT88	139	73	Intraprotein	1
156	IFT88	92	IFT88	139/140	47	Intraprotein	1
118	IFT88	92	IFT88	160	90	Intraprotein	1
200	IFT88	92	IFT88	256	73	Intraprotein	4
171	IFT88	92	IFT88	261	100	Intraprotein	1
109	IFT88	92	IFT88	376	90	Intraprotein	1
